# Targeted *in situ* cross-linking mass spectrometry and integrative modeling reveal the architectures of Nsp1, Nsp2, and Nucleocapsid proteins from SARS-CoV-2

**DOI:** 10.1101/2021.02.04.429751

**Authors:** Moriya Slavin, Joanna Zamel, Keren Zohar, Siona Eliyahu, Merav Braitbard, Esther Brielle, Leah Baraz, Miri Stolovich-Rain, Ahuva Friedman, Dana G Wolf, Alexander Rouvinski, Michal Linial, Dina Schneidman-Duhovny, Nir Kalisman

**Affiliations:** Department of Biological Chemistry, Institute of Life Sciences, The Hebrew University of Jerusalem, Jerusalem, Israel; Hadassah Academic College Jerusalem, Jerusalem, Israel; Department of Microbiology and Molecular Genetics, Institute for Medical Research Israel-Canada (IMRIC), The Kuvin Center for the Study of Infectious and Tropical Diseases, The Hebrew University-Hadassah Medical School, The Hebrew University of Jerusalem, Jerusalem, Israel; Clinical Virology Unit, Hadassah Hebrew University Medical Center, Jerusalem, Israel; The Rachel and Selim Benin School of Computer Science and Engineering, The Hebrew University of Jerusalem, Jerusalem, Israel

## Abstract

Atomic structures of several proteins from the coronavirus family are still partial or unavailable. A possible reason for this gap is the instability of these proteins outside of the cellular context, thereby prompting the use of in-cell approaches. *In situ* cross-linking and mass spectrometry (*in situ* CLMS) can provide information on the structures of such proteins as they occur in the intact cell. Here, we applied targeted *in situ* CLMS to structurally probe Nsp1, Nsp2, and Nucleocapsid (N) proteins from SARS-CoV-2, and obtained cross-link sets with an average density of one cross-link per twenty residues. We then employed integrative modeling that computationally combined the cross-linking data with domain structures to determine full-length atomic models. For the Nsp2, the cross-links report on a complex topology with long-range interactions. Integrative modeling with structural prediction of individual domains by the AlphaFold2 system allowed us to generate a single consistent all-atom model of the full-length Nsp2. The model reveals three putative metal binding sites, and suggests a role for Nsp2 in zinc regulation within the replication-transcription complex. For the N protein, we identified multiple intra- and inter-domain cross-links. Our integrative model of the N dimer demonstrates that it can accommodate three single RNA strands simultaneously, both stereochemically and electrostatically. For the Nsp1, cross-links with the 40S ribosome were highly consistent with recent cryo-EM structures. These results highlight the importance of cellular context for the structural probing of recalcitrant proteins and demonstrate the effectiveness of targeted *in situ* CLMS and integrative modeling.
