## Supplementary material for "Targeted *in situ* cross-linking mass spectrometry and integrative modeling reveal the architectures of Nsp1, Nsp2, and Nucleocapsid proteins from SARS-CoV-2": Table S2

### Sheet: NSP2-Secondary Set
Table S2. In-situ DSS cross-links identified from NSP2-expressing cells (Secondary Set). The list is a non-redundant unification of several experiments.
* K+ = Hydrolyzed DSS monolink.
Protein 1	Protein 2	Residue Number 1	Residue Number 2	XL Fragmentation Score	Charge	Peptide 1	Peptide 2	Monoisotopic Err	ΔM [ppm]	M/Z	Raw File
NSP2	NSP2	67	219	1.39	2	SEKSYELQTPFEIK-3	KGGR-1	0	1.1	1127.1	2020_09_25_01_NSP2_DSS_No_SCX_p2
NSP2	NSP2	214	219	1.34	5	IYCPACHNSEVGPEHSLAEYHNESGLKTILR-27	KGGR-1	0	0	828.009	2020_09_09_03_NSP2_DSS_10cc_P4
NSP2	NSP2	81	276	1.28	4	LAKK-3	ASANIGCNHTGVVGEGSEGLNDNLLEILQKEK-30	0	3.5	991.53	2020_09_25_03_NSP2_DSS_No_SCX_p4
NSP2	NSP2	534	539	1.19	3	ALNLGETFVTHSKGLYR-13	KCVK-1	0	0.4	859.802	2020_09_09_02_NSP2_DSS_10cc_P2
NSP2	NSP2	22	219	1.19	3	YVDNNFCGPDGYPLECIKDLLAR-18	KGGR-1	0	-0.5	1095.2	2020_09_09_02_NSP2_DSS_10cc_P2
NSP2	NSP2	335	347	1.14	4	GKAK-2	K+GAWNIGEQKSILSPLYAFASEAAR-10	0	1	851.72	2020_09_23_02_DSS_NSP2_08_09_20_MiniS_B5
NSP2	NSP2	521	539	1.11	4	LKALNLGETFVTHSK-2	KCVK-1	0	-1.5	583.083	2020_09_23_01_DSS_NSP2_08_09_20_MiniS_B6
NSP2	NSP2	102	219	1.1	5	KFDTFNGECPNFVFPLNSIIKTIQPR-21	KGGR-1	0	2.8	728.194	2020_09_25_03_NSP2_DSS_No_SCX_p4
NSP2	NSP2	519	539	1.1	4	FLALCADSIIIGGAKLK-15	KCVK-1	0	-0.4	616.104	2020_10_08_03_strep_NSP2_DSS_p4
NSP2	NSP2	102	539	1.07	5	KFDTFNGECPNFVFPLNSIIKTIQPR-21	KCVK-1	0	0.5	751.603	2020_09_23_01_DSS_NSP2_08_09_20_MiniS_B6
NSP2	NSP2	539	557	1.07	4	KCVK-1	APKEIIFLEGETLPTEVLTEEVVLK-3	0	-0.3	867.986	2020_09_09_03_NSP2_DSS_10cc_P4
NSP2	NSP2	276	539	1.06	5	ASANIGCNHTGVVGEGSEGLNDNLLEILQKEK-30	KCVK-1	0	3.1	808.421	2020_09_25_02_NSP2_DSS_No_SCX_p4
NSP2	NSP2	45	81	1.05	4	ASCTLSEQLDFIDTKR-15	LAKK-3	0	0.3	620.833	2020_10_08_04_strep_NSP2_DSS_p4
NSP2	NSP2	102	219	1.03	4	FDTFNGECPNFVFPLNSIIKTIQPR-20	KGGR-1	0	2.7	877.967	2020_09_25_03_NSP2_DSS_No_SCX_p4
NSP2	NSP2	539	557	1	5	KCVK-1	SREETGLLMPLK+APKEIIFLEGETLPTEVLTEEVVLK-15	0	-4.1	996.747	2020_10_08_04_strep_NSP2_DSS_p4
NSP2	NSP2	45	219	1	4	ASCTLSEQLDFIDTKR-15	KGGR-1	0	-1.8	610.318	2020_09_25_03_NSP2_DSS_No_SCX_p4
NSP2	NSP2	337	347	1	4	GK+AKK-4	GAWNIGEQKSILSPLYAFASEAAR-9	1	0.1	851.971	2020_09_23_02_DSS_NSP2_08_09_20_MiniS_B5
NSP2	NSP2	81	102	1	4	LAKK-3	FDTFNGECPNFVFPLNSIIKTIQPR-20	0	2.6	888.485	2020_09_23_03_DSS_NSP2_08_09_20_MiniS_B4
NSP2	NSP2	102	542	1	5	KFDTFNGECPNFVFPLNSIIKTIQPR-21	CVKSR-3	0	-1.5	774.609	2020_09_25_03_NSP2_DSS_No_SCX_p4
NSP2	NSP2	335	347	1	4	GKAK-2	GAWNIGEQKSILSPLYAFASEAAR-9	0	1	780.676	2020_09_23_01_DSS_NSP2_08_09_20_MiniS_B6
NSP2	NSP2	542	557	0.97	4	CVKSR-3	APKEIIFLEGETLPTEVLTEEVVLK-3	0	3.9	896.756	2020_09_25_03_NSP2_DSS_No_SCX_p4
NSP2	NSP2	102	539	0.97	4	FDTFNGECPNFVFPLNSIIKTIQPR-20	KCVK-1	0	2.9	907.23	2020_09_23_01_DSS_NSP2_08_09_20_MiniS_B6
NSP2	NSP2	384	539	0.96	4	VLQKAAITILDGISQYSLR-4	KCVK-1	0	-1.5	690.903	2020_09_25_04_NSP2_DSS_SCX_B5_p4
NSP2	NSP2	82	219	0.96	4	KFDTFNGECPNFVFPLNSIIK-1	KGGR-1	0	1.4	761.152	2020_09_25_04_NSP2_DSS_SCX_B5_p4
NSP2	NSP2	81	333	0.95	4	LAKK-3	QIVESCGNFK+VTKGK-13	0	-3.1	612.593	2020_10_08_03_strep_NSP2_DSS_p4
NSP2	NSP2	67	110	0.95	4	SEKSYELQTPFEIK-3	VEKK+K-3	0	3.4	656.612	2020_09_09_03_NSP2_DSS_10cc_P4
PHB	PHB2	208	218	0.94	3	KAAIISAEGDSK-1	AKQEQR-2	0	-1.7	696.043	2020_09_09_02_NSP2_DSS_10cc_P2
NSP2	NSP2	542	554	0.94	4	CVKSR-3	EETGLLMPLKAPK-10	0	0.5	554.062	2020_09_25_04_NSP2_DSS_SCX_B5_p4
NSP2	NSP2	330	337	0.94	4	QIVESCGNFKVTK-10	GK+AKK-4	0	0.1	584.329	2020_09_25_04_NSP2_DSS_SCX_B5_p4
NSP2	NSP2	78	219	0.94	4	SYELQTPFEIKLAK-11	KGGR-1	0	0.4	556.066	2020_09_25_05_NSP2_DSS_SCX_B6_p4
PHB	PHB2	219	218	0.92	4	AAIISAEGDSKAAELIANSLATAGDGLIELR-11	AKQEQR-2	1	1.2	985.281	2020_09_09_03_NSP2_DSS_10cc_P4
NSP2	NSP2	504	539	0.91	4	LVNKFLALCADSIIIGGAK-4	KCVK-1	0	1.5	669.382	2020_10_11_03_strep_NSP2_DSS_Trp_SEC_A6_p4
NSP2	NSP2	534	542	0.91	4	ALNLGETFVTHSKGLYR-13	CVKSR-3	0	-2	673.866	2020_09_23_01_DSS_NSP2_08_09_20_MiniS_B6
NSP2	NSP2	539	557	0.9	4	KCVK+SR-1	APKEIIFLEGETLPTEVLTEEVVLK-3	2	0.6	968.298	2020_09_25_02_NSP2_DSS_No_SCX_p4
NSP2	NSP2	81	534	0.9	5	LAKK-3	ALNLGETFVTHSKGLYR-13	0	4.9	501.294	2020_09_23_06_DSS_NSP2_08_09_20_MiniS_B7
NSP2	NSP2	45	539	0.9	4	ASCTLSEQLDFIDTKR-15	KCVK-1	0	-0.9	639.576	2020_10_08_04_strep_NSP2_DSS_p4
