## Supplementary material for "Targeted *in situ* cross-linking mass spectrometry and integrative modeling reveal the architectures of Nsp1, Nsp2, and Nucleocapsid proteins from SARS-CoV-2": Table S3

### Sheet: Report_2020_10_29_04_NSP2_strep
Table S3. In vitro BS3 cross-links identified from NSP2-expressing cells. The list is a non-redundant unification of several experiments.
* K+ = Hydrolyzed DSS monolink; K++ = Amidated DSS monolink due to quenching with ammonium bicarbonate.
Protein 1	Protein 2	Residue Number 1	Residue Number 2	XL fragmentation score 2	Charge	Peptide 1	Peptide 2	Monoisotopic Err	ΔM [ppm]	M/Z	Raw File
NSP2	NSP2	276	554	1.2	4	ASANIGCNHTGVVGEGSEGLNDNLLEILQKEK-30	EETGLLMPLKAPK-10	0	4.7	1233.39	2020_10_29_02_NSP2_strep_BS3_NCE26_260ng_P4
NSP2	NSP2	276	338	1.14	5	ASANIGCNHTGVVGEGSEGLNDNLLEILQKEK-30	KGAWNIGEQK-1	0	-1.8	927.67	2020_10_29_04_NSP2_strep_BS3_Stepped_260ng_P4
NSP2	NSP2	276	534	1.14	5	ASANIGCNHTGVVGEGSEGLNDNLLEILQKEK-30	ALNLGETFVTHSKGLYR-13	0	-2	1082.75	2020_10_29_02_NSP2_strep_BS3_NCE26_260ng_P4
NSP2	NSP2	78	102	1.13	4	SYELQTPFEIKLAK++K-11	FDTFNGECPNFVFPLNSIIKTIQPR-20	0	3.2	1261.17	2020_10_29_02_NSP2_strep_BS3_NCE26_260ng_P4
NSP2	NSP2	534	554	1.1	4	ALNLGETFVTHSKGLYR-13	EETGLLMPLKAPK-10	1	1.8	868.479	2020_10_29_02_NSP2_strep_BS3_NCE26_260ng_P4
NSP2	NSP2	102	534	1.05	4	FDTFNGECPNFVFPLNSIIKTIQPR-20	ALNLGETFVTHSKGLYR-13	1	-3.3	1250.4	2020_10_29_02_NSP2_strep_BS3_NCE26_260ng_P4
NSP2	NSP2	102	317	1.03	4	FDTFNGECPNFVFPLNSIIKTIQPR-20	GLDYKAFK-5	0	3.5	1009.03	2020_10_29_02_NSP2_strep_BS3_NCE26_260ng_P4
NSP2	NSP2	102	338	1.03	4	FDTFNGECPNFVFPLNSIIKTIQPR-20	KGAWNIGEQK-1	0	-2.9	1056.29	2020_10_29_02_NSP2_strep_BS3_NCE26_260ng_P4
NSP2	NSP2	384	521	1.03	4	VLQKAAITILDGISQYSLR-4	LKALNLGETFVTHSK-2	1	-3.3	972.053	2020_10_29_02_NSP2_strep_BS3_NCE26_260ng_P4
VDA2	VDA2	39	247	1.02	5	GFGFGLVKLDVK-8	YQLDPTASISAKVNNSSLIGVGYTQTLRPGVK-12	0	-1.1	959.729	2020_10_29_02_NSP2_strep_BS3_NCE26_260ng_P4
NSP2	NSP2	102	554	1	4	FDTFNGECPNFVFPLNSIIKTIQPR-20	EETGLLMPLKAPK-10	0	2.2	1130.35	2020_10_29_02_NSP2_strep_BS3_NCE26_260ng_P4
NSP2	NSP2	112	384	1	4	KLDGFMGR-1	VLQKAAITILDGISQYSLR-4	0	-2	788.191	2020_10_29_02_NSP2_strep_BS3_NCE26_260ng_P4
NSP2	NSP2	317	333	1	4	GLDYKAFK-5	QIVESCGNFK++VTKGK-13	1	0.2	733.147	2020_10_29_02_NSP2_strep_BS3_NCE26_260ng_P4
NSP2	NSP2	338	521	1	4	KGAWNIGEQK-1	LKALNLGETFVTHSK-2	0	2.1	732.155	2020_10_29_02_NSP2_strep_BS3_NCE26_260ng_P4
NSP2	NSP2	338	534	1	4	KGAWNIGEQK-1	ALNLGETFVTHSKGLYR-13	0	0.6	794.177	2020_10_29_02_NSP2_strep_BS3_NCE26_260ng_P4
NSP2	NSP2	338	384	1	4	KGAWNIGEQK-1	VLQKAAITILDGISQYSLR-4	0	0	839.972	2020_10_29_02_NSP2_strep_BS3_NCE26_260ng_P4
NSP2	NSP2	384	534	1	4	VLQKAAITILDGISQYSLR-4	ALNLGETFVTHSKGLYR-13	0	0.6	1033.83	2020_10_29_02_NSP2_strep_BS3_NCE26_260ng_P4
NSP2	NSP2	534	539	1	4	ALNLGETFVTHSKGLYR-13	KCVK++SR-1	0	0.5	744.661	2020_10_29_02_NSP2_strep_BS3_NCE26_260ng_P4
PHB1	PHB2	128	147	1	4	VLPSITTEILKSVVAR-11	SVVAKFNASQLITQR-5	0	-1	882.017	2020_10_29_02_NSP2_strep_BS3_NCE26_260ng_P4
VDA2	VDA2	31	247	0.98	5	DIFNKGFGFGLVK-5	YQLDPTASISAKVNNSSLIGVGYTQTLRPGVK-12	2	1.7	992.542	2020_10_29_02_NSP2_strep_BS3_NCE26_260ng_P4
VDA2	VDA2	247	285	0.98	5	YQLDPTASISAKVNNSSLIGVGYTQTLRPGVK-12	SINAGGHKVGLALELEA-8	0	4.9	1039.57	2020_10_29_02_NSP2_strep_BS3_NCE26_260ng_P4
NSP2	NSP2	102	276	0.97	5	KFDTFNGECPNFVFPLNSIIKTIQPR-21	ASANIGCNHTGVVGEGSEGLNDNLLEILQKEK-30	1	4.2	1318.28	2020_10_29_02_NSP2_strep_BS3_NCE26_260ng_P4
NSP2	NSP2	102	278	0.97	4	FDTFNGECPNFVFPLNSIIKTIQPR-20	EKVNINIVGDFK-2	0	6.6	1117.59	2020_10_29_04_NSP2_strep_BS3_Stepped_260ng_P4
NSP2	NSP2	276	317	0.97	5	ASANIGCNHTGVVGEGSEGLNDNLLEILQKEK-30	GLDYKAFK-5	0	0.2	889.854	2020_10_29_02_NSP2_strep_BS3_NCE26_260ng_P4
NSP2	NSP2	384	492	0.97	4	VLQKAAITILDGISQYSLR-4	EIKESVQTFFK-3	0	3.1	896.256	2020_10_29_02_NSP2_strep_BS3_NCE26_260ng_P4
NSP2	NSP2	384	554	0.97	4	VLQKAAITILDGISQYSLR-4	EETGLLMPLKAPK-10	0	5.2	914.028	2020_10_29_02_NSP2_strep_BS3_NCE26_260ng_P4
NSP2	NSP2	384	445	0.97	4	VLQKAAITILDGISQYSLR-4	LKPVLDWLEEK-2	0	2.2	899.769	2020_10_29_02_NSP2_strep_BS3_NCE26_260ng_P4
NSP2	NSP2	384	456	0.96	4	VLQKAAITILDGISQYSLR-4	FKEGVEFLR-2	0	2.6	838.478	2020_10_29_02_NSP2_strep_BS3_NCE26_260ng_P4
PHB1	PHB2	128	89	0.96	4	VLPSITTEILKSVVAR-11	KISSPTGSK-1	0	-3.2	692.66	2020_10_29_02_NSP2_strep_BS3_NCE26_260ng_P4
NSP2	NSP2	347	384	0.95	4	GAWNIGEQKSILSPLYAFASEAAR-9	VLQKAAITILDGISQYSLR-4	0	6	1202.16	2020_10_29_02_NSP2_strep_BS3_NCE26_260ng_P4
NSP2	NSP2	67	384	0.94	4	SEKSYELQTPFEIK-3	VLQKAAITILDGISQYSLR-4	1	1	982.29	2020_10_29_02_NSP2_strep_BS3_NCE26_260ng_P4
NSP2	NSP2	102	338	0.94	5	KFDTFNGECPNFVFPLNSIIKTIQPR-21	KGAWNIGEQK-1	1	0.4	871.057	2020_10_29_02_NSP2_strep_BS3_NCE26_260ng_P4
NSP2	NSP2	276	384	0.94	5	ASANIGCNHTGVVGEGSEGLNDNLLEILQKEK-30	VLQKAAITILDGISQYSLR-4	1	-3.6	1119.59	2020_10_29_02_NSP2_strep_BS3_NCE26_260ng_P4
NSP2	NSP2	384	500	0.94	4	VLQKAAITILDGISQYSLR-4	ESVQTFFKLVNK-8	0	0.2	917.271	2020_10_29_02_NSP2_strep_BS3_NCE26_260ng_P4
NSP2	NSP2	67	78	0.93	4	SEKSYELQTPFEIK-3	SYELQTPFEIKLAK-11	0	0.2	876.464	2020_10_29_02_NSP2_strep_BS3_NCE26_260ng_P4
NSP2	NSP2	78	102	0.93	4	SYELQTPFEIKLAK-11	KFDTFNGECPNFVFPLNSIIKTIQPR-21	0	1.2	1222.4	2020_10_29_04_NSP2_strep_BS3_Stepped_260ng_P4
NSP2	NSP2	317	384	0.93	4	GLDYKAFK-5	VLQKAAITILDGISQYSLR-4	0	-0.4	792.7	2020_10_29_02_NSP2_strep_BS3_NCE26_260ng_P4
VDA3	VDA3	236	274	0.93	5	TSLSAKVNNASLIGLGYTQTLRPGVK-6	NFSAGGHKVGLGFELEA-8	1	1.8	912.697	2020_10_29_02_NSP2_strep_BS3_NCE26_260ng_P4
NSP2	NSP2	22	67	0.92	4	YVDNNFCGPDGYPLECIKDLLAR-18	SEKSYELQTPFEIK-3	0	-1.3	1142.05	2020_10_29_02_NSP2_strep_BS3_NCE26_260ng_P4
VDA1	VDA1	236	274	0.92	5	YQIDPDACFSAKVNNSSLIGLGYTQTLKPGIK-12	NVNAGGHKLGLGLEFQA-8	1	0.7	1073.16	2020_10_29_02_NSP2_strep_BS3_NCE26_260ng_P4
NSP2	NSP2	102	534	0.91	5	KFDTFNGECPNFVFPLNSIIKTIQPR-21	ALNLGETFVTHSKGLYR-13	0	5.4	1025.95	2020_10_29_02_NSP2_strep_BS3_NCE26_260ng_P4
NSP2	NSP2	102	112	0.91	4	FDTFNGECPNFVFPLNSIIKTIQPR-20	KLDGFMGR-1	0	3.5	1004.52	2020_10_29_02_NSP2_strep_BS3_NCE26_260ng_P4
NSP2	NSP2	317	347	0.91	4	GLDYKAFK-5	GAWNIGEQKSILSPLYAFASEAAR-9	0	2.2	915.234	2020_10_29_02_NSP2_strep_BS3_NCE26_260ng_P4
NSP2	NSP2	22	30	0.9	4	YVDNNFCGPDGYPLECIKDLLAR-18	AGKASCTLSEQLDFIDTK-3	0	-1.7	1213.33	2020_10_29_02_NSP2_strep_BS3_NCE26_260ng_P4
NSP2	NSP2	78	102	0.9	4	SYELQTPFEIKLAK-11	FDTFNGECPNFVFPLNSIIKTIQPR-20	1	0.7	1190.62	2020_10_29_02_NSP2_strep_BS3_NCE26_260ng_P4
NSP2	NSP2	102	554	0.9	5	FDTFNGECPNFVFPLNSIIKTIQPR-20	SREETGLLMPLKAPK-12	2	-0.7	953.505	2020_10_29_02_NSP2_strep_BS3_NCE26_260ng_P4
NSP2	NSP2	102	278	0.89	5	KFDTFNGECPNFVFPLNSIIKTIQPR-21	EKVNINIVGDFK-2	2	-4.2	920.286	2020_10_29_02_NSP2_strep_BS3_NCE26_260ng_P4
VDA2	VDA2	31	43	0.89	4	DIFNKGFGFGLVK-5	LDVKTK-4	0	0.4	571.327	2020_10_29_02_NSP2_strep_BS3_NCE26_260ng_P4
NSP2	NSP2	45	317	0.88	4	ASCTLSEQLDFIDTKR-15	GLDYKAFK-5	0	-3.5	741.377	2020_10_29_02_NSP2_strep_BS3_NCE26_260ng_P4
NSP2	NSP2	67	338	0.88	4	SEKSYELQTPFEIK-3	KGAWNIGEQK-1	0	-0.2	742.386	2020_10_29_02_NSP2_strep_BS3_NCE26_260ng_P4
NSP2	NSP2	102	276	0.88	5	FDTFNGECPNFVFPLNSIIKTIQPR-20	ASANIGCNHTGVVGEGSEGLNDNLLEILQKEK-30	0	4.2	1292.46	2020_10_29_04_NSP2_strep_BS3_Stepped_260ng_P4
NSP2	NSP2	276	557	0.88	5	ASANIGCNHTGVVGEGSEGLNDNLLEILQKEK-30	APKEIIFLEGETLPTEVLTEEVVLK-3	0	4.3	1261.07	2020_10_29_02_NSP2_strep_BS3_NCE26_260ng_P4
NSP2	NSP2	320	384	0.88	4	AFKQIVESCGNFK-3	VLQKAAITILDGISQYSLR-4	0	-5.1	939.259	2020_10_29_02_NSP2_strep_BS3_NCE26_260ng_P4
NSP2	NSP2	102	384	0.86	4	FDTFNGECPNFVFPLNSIIKTIQPR-20	VLQKAAITILDGISQYSLR-4	1	2	1296.2	2020_10_29_02_NSP2_strep_BS3_NCE26_260ng_P4
NSP2	NSP2	278	338	0.86	4	EKVNINIVGDFK-2	KGAWNIGEQK-1	0	-1.5	661.61	2020_10_29_04_NSP2_strep_BS3_Stepped_260ng_P4
NSP2	NSP2	347	384	0.86	4	K+GAWNIGEQKSILSPLYAFASEAAR-10	VLQKAAITILDGISQYSLR-4	1	-0.3	1273.45	2020_10_29_02_NSP2_strep_BS3_NCE26_260ng_P4
VDA3	VDA3	63	90	0.86	4	YKVCNYGLTFTQK-2	WNTDNTLGTEISWENKLAEGLK-16	0	7.3	1070.29	2020_10_29_02_NSP2_strep_BS3_NCE26_260ng_P4
NSP2	NSP2	102	554	0.85	5	KFDTFNGECPNFVFPLNSIIKTIQPR-21	EETGLLMPLKAPK-10	0	1	930.097	2020_10_29_02_NSP2_strep_BS3_NCE26_260ng_P4
NSP2	NSP2	276	554	0.85	6	ASANIGCNHTGVVGEGSEGLNDNLLEILQKEK-30	SREETGLLMPLKAPK-12	0	-1.9	863.115	2020_10_29_02_NSP2_strep_BS3_NCE26_260ng_P4
NSP2	NSP2	317	557	0.85	4	GLDYKAFK-5	APKEIIFLEGETLPTEVLTEEVVLK-3	1	-3.3	970.035	2020_10_29_04_NSP2_strep_BS3_Stepped_260ng_P4
NSP2	NSP2	78	102	0.84	5	SEK++SYELQTPFEIKLAK-14	KFDTFNGECPNFVFPLNSIIKTIQPR-21	0	-1.2	1077.97	2020_10_29_02_NSP2_strep_BS3_NCE26_260ng_P4
NSP2	NSP2	347	554	0.84	4	GAWNIGEQKSILSPLYAFASEAAR-9	EETGLLMPLKAPK-10	0	6.8	1036.56	2020_10_29_02_NSP2_strep_BS3_NCE26_260ng_P4
NSP2	NSP2	539	554	0.84	4	KCVK++SR-1	EETGLLMPLKAPK-10	1	3.3	625.108	2020_10_29_02_NSP2_strep_BS3_NCE26_260ng_P4
PHB1	PHB2	83	200	0.84	4	NVPVITGSKDLQNVNITLR-9	EYTAAVEAKQVAQQEAQR-9	0	-1.6	1060.32	2020_10_29_04_NSP2_strep_BS3_Stepped_260ng_P4
VDA3	VDA3	28	236	0.84	5	GYGFGMVKIDLK-8	TSLSAKVNNASLIGLGYTQTLRPGVK-6	0	2.1	831.464	2020_10_29_04_NSP2_strep_BS3_Stepped_260ng_P4
NSP2	NSP2	112	338	0.83	4	KLDGFMGR-1	KGAWNIGEQK-1	0	-2.2	548.539	2020_10_29_02_NSP2_strep_BS3_NCE26_260ng_P4
NSP2	NSP2	171	214	0.83	6	ATCEFCGTENLTKEGATTCGYLPQNAVVK-13	IYCPACHNSEVGPEHSLAEYHNESGLKTILR-27	1	2.4	1157.38	2020_10_29_02_NSP2_strep_BS3_NCE26_260ng_P4
NSP2	NSP2	534	557	0.83	5	ALNLGETFVTHSKGLYR-13	APKEIIFLEGETLPTEVLTEEVVLK-3	0	-0.1	968.934	2020_10_29_04_NSP2_strep_BS3_Stepped_260ng_P4
NSP2	NSP2	22	338	0.82	4	YVDNNFCGPDGYPLECIKDLLAR-18	KGAWNIGEQK-1	0	-2.3	999.987	2020_10_29_02_NSP2_strep_BS3_NCE26_260ng_P4
NSP2	NSP2	67	317	0.82	4	SEKSYELQTPFEIK-3	GLDYKAFK-5	0	-1.2	695.114	2020_10_29_02_NSP2_strep_BS3_NCE26_260ng_P4
NSP2	NSP2	67	112	0.82	4	SEKSYELQTPFEIK-3	KLDGFMGR-1	0	-0.4	690.606	2020_10_29_04_NSP2_strep_BS3_Stepped_260ng_P4
NSP2	NSP2	102	112	0.82	5	KFDTFNGECPNFVFPLNSIIKTIQPR-21	KLDGFMGR-1	2	-3	829.831	2020_10_29_02_NSP2_strep_BS3_NCE26_260ng_P4
NSP2	NSP2	187	242	0.82	6	EGATTCGYLPQNAVVKIYCPACHNSEVGPEHSLAEYHNESGLK-16	CAYWVPR-3	0	-1.9	980.124	2020_10_29_04_NSP2_strep_BS3_Stepped_260ng_P4
PHB2	PHB2	236	244	0.82	4	IVQAEGEAEAAKMLGEALSK-12	MLGEALSKNPGYIK-8	0	-1	926.49	2020_10_29_02_NSP2_strep_BS3_NCE26_260ng_P4
NSP2	NSP2	65	111	0.81	4	SEK++SYELQTPFEIK-1	VEK++KKLDGFMGR-4	0	0.6	889.23	2020_10_29_04_NSP2_strep_BS3_Stepped_260ng_P4
NSP2	NSP2	111	333	0.81	4	VEK++KKLDGFMGR-4	QIVESCGNFKVTKGK-13	0	4.9	849.468	2020_10_29_02_NSP2_strep_BS3_NCE26_260ng_P4
NSP2	NSP2	278	384	0.81	4	EKVNINIVGDFK-2	VLQKAAITILDGISQYSLR-4	1	-2.3	901.512	2020_10_29_02_NSP2_strep_BS3_NCE26_260ng_P4
NSP2	NSP2	102	521	0.8	5	FDTFNGECPNFVFPLNSIIKTIQPR-20	LKALNLGETFVTHSK-2	1	0.9	950.905	2020_10_29_04_NSP2_strep_BS3_Stepped_260ng_P4
NSP2	NSP2	142	317	0.8	5	SVYPVASPNECNQMCLSTLMKCDHCGETSWQTGDFVK-21	GLDYKAFK-5	1	0.9	1084.1	2020_10_29_02_NSP2_strep_BS3_NCE26_260ng_P4
NSP2	NSP2	317	534	0.8	4	GLDYKAFK-5	ALNLGETFVTHSKGLYR-13	0	-2	746.903	2020_10_29_02_NSP2_strep_BS3_NCE26_260ng_P4
NSP2	NSP2	102	317	0.79	5	KFDTFNGECPNFVFPLNSIIKTIQPR-21	GLDYKAFK-5	0	-3.1	833.036	2020_10_29_04_NSP2_strep_BS3_Stepped_260ng_P4
NSP2	NSP2	111	384	0.79	4	KK+LDGFMGR-1	VLQKAAITILDGISQYSLR-4	0	3.9	859.239	2020_10_29_02_NSP2_strep_BS3_NCE26_260ng_P4
NSP2	NSP2	67	142	0.78	5	SEKSYELQTPFEIK-3	SVYPVASPNECNQMCLSTLMKCDHCGETSWQTGDFVK-21	1	5.7	1235.57	2020_10_29_02_NSP2_strep_BS3_NCE26_260ng_P4
NSP2	NSP2	67	102	0.78	5	SEKSYELQTPFEIK-3	KFDTFNGECPNFVFPLNSIIKTIQPR-21	2	5.2	984.915	2020_10_29_04_NSP2_strep_BS3_Stepped_260ng_P4
NSP2	NSP2	142	554	0.78	5	SVYPVASPNECNQMCLSTLMKCDHCGETSWQTGDFVK-21	EETGLLMPLKAPK-10	0	2.2	1180.95	2020_10_29_04_NSP2_strep_BS3_Stepped_260ng_P4
NSP2	NSP2	317	338	0.78	4	GLDYKAFK-5	KGAWNIGEQK-1	0	0.3	553.048	2020_10_29_02_NSP2_strep_BS3_NCE26_260ng_P4
NSP2	NSP2	338	554	0.78	4	KGAWNIGEQK-1	EETGLLMPLKAPK-10	0	7.6	674.376	2020_10_29_04_NSP2_strep_BS3_Stepped_260ng_P4
NSP2	NSP2	78	317	0.77	4	SYELQTPFEIKLAK-11	GLDYKAFK-5	0	-6.9	687.121	2020_10_29_04_NSP2_strep_BS3_Stepped_260ng_P4
NSP2	NSP2	142	171	0.77	5	SVYPVASPNECNQMCLSTLMKCDHCGETSWQTGDFVK-21	ATCEFCGTENLTKEGATTCGYLPQNAVVK-13	1	4.8	1539.7	2020_10_29_04_NSP2_strep_BS3_Stepped_260ng_P4
NSP2	NSP2	347	521	0.77	5	GAWNIGEQKSILSPLYAFASEAAR-9	LKALNLGETFVTHSK-2	1	-3.2	875.869	2020_10_29_02_NSP2_strep_BS3_NCE26_260ng_P4
NSP2	NSP2	22	276	0.76	5	YVDNNFCGPDGYPLECIKDLLAR-18	ASANIGCNHTGVVGEGSEGLNDNLLEILQKEK-30	2	-0.8	1247.81	2020_10_29_02_NSP2_strep_BS3_NCE26_260ng_P4
NSP2	NSP2	338	347	0.76	4	KGAWNIGEQK-1	GAWNIGEQKSILSPLYAFASEAAR-9	1	0.6	962.755	2020_10_29_02_NSP2_strep_BS3_NCE26_260ng_P4
NSP2	NSP2	347	534	0.76	4	GAWNIGEQKSILSPLYAFASEAAR-9	ALNLGETFVTHSKGLYR-13	0	-0.3	1156.36	2020_10_29_02_NSP2_strep_BS3_NCE26_260ng_P4
PHB1	PHB2	202	262	0.76	4	FVVEKAEQQK-5	AAQNISKTIATSQNR-7	0	1.1	737.151	2020_10_29_02_NSP2_strep_BS3_NCE26_260ng_P4
PHB1	PHB2	202	200	0.75	4	FVVEKAEQQK-5	EYTAAVEAKQVAQQEAQR-9	0	6.5	841.444	2020_10_29_02_NSP2_strep_BS3_NCE26_260ng_P4
NSP2	NSP2	22	112	0.74	4	YVDNNFCGPDGYPLECIKDLLAR-18	KLDGFMGR-1	0	0.6	948.21	2020_10_29_03_NSP2_strep_BS3_NCE33_260ng_P4
NSP2	NSP2	330	338	0.74	4	QIVESCGNFKVTK-10	KGAWNIGEQK-1	0	0.1	695.115	2020_10_29_02_NSP2_strep_BS3_NCE26_260ng_P4
NSP2	NSP2	351	384	0.74	4	SILSPLYAFASEAAR-4	VLQKAAITILDGISQYSLR-4	1	1.6	956.537	2020_10_29_02_NSP2_strep_BS3_NCE26_260ng_P4
NSP2	PGRM	384	105	0.74	4	VLQKAAITILDGISQYSLR-4	KFYGPEGPYGVFAGR-1	1	-2.6	968.776	2020_10_29_02_NSP2_strep_BS3_NCE26_260ng_P4
PHB1	PHB2	202	216	0.74	5	FVVEKAEQQKKAAIISAEGDSK-5	AQFLVEKAK+QEQR-7	2	-2.6	850.063	2020_10_29_03_NSP2_strep_BS3_NCE33_260ng_P4
GDS1	GDS1	412	445	0.74	4	FLKSEMPPVQFK-3	NVKLVER-3	0	-4.2	612.094	2020_10_29_02_NSP2_strep_BS3_NCE26_260ng_P4
NSP2	NSP2	102	384	0.73	5	KFDTFNGECPNFVFPLNSIIKTIQPR-21	VLQKAAITILDGISQYSLR-4	0	5.4	1062.58	2020_10_29_03_NSP2_strep_BS3_NCE33_260ng_P4
NSP2	NSP2	102	179	0.73	4	FDTFNGECPNFVFPLNSIIKTIQPR-20	EGATTCGYLPQNAVVK-8	0	0.4	1200.61	2020_10_29_02_NSP2_strep_BS3_NCE26_260ng_P4
NSP2	NSP2	384	557	0.73	4	VLQKAAITILDGISQYSLR-4	APKEIIFLEGETLPTEVLTEEVVLK-3	0	4	1256.72	2020_10_29_02_NSP2_strep_BS3_NCE26_260ng_P4
GDS1	GDS1	409	445	0.73	4	MLSAGVTEAVLKFLK-12	NVKLVER-3	0	-0.3	651.133	2020_10_29_02_NSP2_strep_BS3_NCE26_260ng_P4
NSP2	NSP2	278	528	0.72	4	EKVNINIVGDFK-2	ALNLGETFVTHSKGLYR-7	0	1.1	855.468	2020_10_29_04_NSP2_strep_BS3_Stepped_260ng_P4
PHB1	PHB1	208	213	0.72	4	AEQQK++KAAIISAEGDSK-6	K++AAIISAEGDSK-6	0	0.1	853.464	2020_10_29_02_NSP2_strep_BS3_NCE26_260ng_P4
NSP2	NSP2	112	142	0.71	5	KLDGFMGR-1	SVYPVASPNECNQMCLSTLMKCDHCGETSWQTGDFVK-21	2	0.8	1080.69	2020_10_29_02_NSP2_strep_BS3_NCE26_260ng_P4
NSP2	NSP2	519	531	0.71	5	FLALCADSIIIGGAKLK-15	ALNLGETFVTHSKGLYR-10	1	-1.3	767.628	2020_10_29_02_NSP2_strep_BS3_NCE26_260ng_P4
VDA3	VDA3	15	236	0.71	4	AAKDVFNK-3	TSLSAKVNNASLIGLGYTQTLRPGVK-6	0	-3.5	930.268	2020_10_29_04_NSP2_strep_BS3_Stepped_260ng_P4
NSP2	NSP2	78	103	0.7	4	SEK++SYELQTPFEIKLAKK-14	FDTFNGECPNFVFPLNSIIK++TIQPR-21	2	0	1386.49	2020_10_29_02_NSP2_strep_BS3_NCE26_260ng_P4
NSP2	NSP2	67	554	0.7	4	SEKSYELQTPFEIK-3	EETGLLMPLKAPK-10	0	1	816.438	2020_10_29_04_NSP2_strep_BS3_Stepped_260ng_P4
NSP2	NSP2	112	276	0.7	5	KLDGFMGR-1	ASANIGCNHTGVVGEGSEGLNDNLLEILQKEK-30	1	-4	886.445	2020_10_29_03_NSP2_strep_BS3_NCE33_260ng_P4
NSP2	NSP2	445	456	0.7	4	LKPVLDWLEEK-2	FKEGVEFLR-2	0	-3.1	658.616	2020_10_29_02_NSP2_strep_BS3_NCE26_260ng_P4
NSP2	NSP2	45	384	0.69	4	ASCTLSEQLDFIDTKR-15	VLQKAAITILDGISQYSLR-4	0	-0.4	1028.3	2020_10_29_02_NSP2_strep_BS3_NCE26_260ng_P4
NSP2	NSP2	196	239	0.69	7	IYCPACHNSEVGPEHSLAEYHNESGLK-9	TIAFGGCVFSYVGCHNKCAYWVPR-17	1	2.4	870.26	2020_10_29_02_NSP2_strep_BS3_NCE26_260ng_P4
NSP2	NSP2	276	330	0.69	5	ASANIGCNHTGVVGEGSEGLNDNLLEILQKEK-30	QIVESCGNFKVTK-10	0	2.7	1003.51	2020_10_29_02_NSP2_strep_BS3_NCE26_260ng_P4
NSP2	VDA3	81	62	0.68	4	SYELQTPFEIK+LAKK-14	ASGNLETK+YK-9	1	5.8	839.713	2020_10_29_02_NSP2_strep_BS3_NCE26_260ng_P4
NSP2	NSP2	102	330	0.68	4	FDTFNGECPNFVFPLNSIIKTIQPR-20	QIVESCGNFKVTK-10	2	-2.4	1151.59	2020_10_29_02_NSP2_strep_BS3_NCE26_260ng_P4
PGRM	PGRM	102	187	0.68	4	VFDVTKGR-6	EGEEPTVYSDEEEPKDESAR-15	0	0	839.395	2020_10_29_02_NSP2_strep_BS3_NCE26_260ng_P4
NSP2	NSP2	67	557	0.67	4	SEKSYELQTPFEIK-3	APKEIIFLEGETLPTEVLTEEVVLK-3	2	4.4	1159.63	2020_10_29_02_NSP2_strep_BS3_NCE26_260ng_P4
NSP2	NSP2	142	554	0.67	6	SVYPVASPNECNQMCLSTLMKCDHCGETSWQTGDFVK-21	SREETGLLMPLKAPK-12	0	2.1	1024.82	2020_10_29_03_NSP2_strep_BS3_NCE33_260ng_P4
VDA3	VDA3	20	236	0.67	5	AAKDVFNKGYGFGMVK-8	TSLSAKVNNASLIGLGYTQTLRPGVK-6	1	-2.8	912.497	2020_10_29_04_NSP2_strep_BS3_Stepped_260ng_P4
NSP2	NSP2	112	239	0.66	5	KLDGFMGR-1	TIAFGGCVFSYVGCHNKCAYWVPR-17	1	-2.5	782.976	2020_10_29_04_NSP2_strep_BS3_Stepped_260ng_P4
NSP2	NSP2	504	554	0.66	4	LVNKFLALCADSIIIGGAK-4	EETGLLMPLKAPK-10	0	-0.2	892.506	2020_10_29_04_NSP2_strep_BS3_Stepped_260ng_P4
NSP2	NSP2	317	521	0.65	4	GLDYKAFK-5	LKALNLGETFVTHSK-2	0	-0.3	684.881	2020_10_29_03_NSP2_strep_BS3_NCE33_260ng_P4
