## Supplementary material for "Targeted *in situ* cross-linking mass spectrometry and integrative modeling reveal the architectures of Nsp1, Nsp2, and Nucleocapsid proteins from SARS-CoV-2": Table S4

### Sheet: Report_2020_10_29_NSP2_strep_DM
Table S4. In-vitro DMTMM cross-links identified from NSP2-expressing cells. The list is a non-redundant unification of several experiments.
* Mox = Oxydized methionine.
Protein 1	Protein 2	Residue Number 1	Residue Number 2	XL fragmentation score 2	Charge	Peptide 1	Peptide 2	Monoisotopic Err	ΔM [ppm]	M/Z	Raw File
NSP2	NSP2	338	574	1.03	4	KGAWNIGEQK-1	EIIFLEGETLPTEVLTEEVVLK-17	0	0.8	903.994	2020_10_29_11_NSP2_strep_DMTMM_Stepped_P4
NSP2	NSP2	22	70	1	4	YVDNNFCGPDGYPLECIKDLLAR-18	SYELQTPFEIK-3	0	2.5	1017	2020_10_29_09_NSP2_strep_DMTMM_NCE26_P4
NSP2	NSP2	338	359	1	4	KGAWNIGEQK-1	SILSPLYAFASEAAR-12	0	2.7	677.614	2020_10_29_09_NSP2_strep_DMTMM_NCE26_P4
NSP2	NSP2	45	162	0.97	4	ASCTLSEQLDFIDTKR-15	ATCEFCGTENLTK-4	0	1.8	849.648	2020_10_29_09_NSP2_strep_DMTMM_NCE26_P4
NSP2	NSP2	112	563	0.97	4	KLDGFMGR-1	EIIFLEGETLPTEVLTEEVVLK-6	0	2.1	852.215	2020_10_29_14_NSP2_strep_DMTMM_SUP_Stepped_P4
NSP2	NSP2	511	521	0.97	4	FLALCADSIIIGGAK-7	LKALNLGETFVTHSK-2	0	6.6	797.702	2020_10_29_14_NSP2_strep_DMTMM_SUP_Stepped_P4
NSP2	NSP2	545	557	0.97	4	SREETGLLMPLK-3	APKEIIFLEGETLPTEVLTEEVVLK-3	0	1.6	1038.83	2020_10_29_09_NSP2_strep_DMTMM_NCE26_P4
NSP2	NSP2	554	570	0.97	4	EETGLLMPLKAPK-10	EIIFLEGETLPTEVLTEEVVLK-13	0	-0.4	978.044	2020_10_29_09_NSP2_strep_DMTMM_NCE26_P4
NSP2	NSP2	162	554	0.96	4	ATCEFCGTENLTK-4	SREETGLLMPLKAPK-12	0	1.4	796.151	2020_10_29_09_NSP2_strep_DMTMM_NCE26_P4
NSP2	NSP2	162	521	0.96	4	ATCEFCGTENLTK-4	LKALNLGETFVTHSK-2	0	0.9	793.15	2020_10_29_09_NSP2_strep_DMTMM_NCE26_P4
NSP2	NSP2	373	534	0.96	4	TLETAQNSVR-3	ALNLGETFVTHSKGLYR-13	1	-1.9	752.402	2020_10_29_09_NSP2_strep_DMTMM_NCE26_P4
NSP2	NSP2	268	338	0.93	5	ASANIGCNHTGVVGEGSEGLNDNLLEILQK-22	KGAWNIGEQK-1	2	-0.8	845.429	2020_10_29_09_NSP2_strep_DMTMM_NCE26_P4
NSP2	NSP2	527	554	0.93	4	ALNLGETFVTHSK-6	SREETGLLMPLKAPK-12	0	0.7	767.673	2020_10_29_09_NSP2_strep_DMTMM_NCE26_P4
NSP2	NSP2	162	330	0.92	4	ATCEFCGTENLTK-4	QIVESCGNFKVTK-10	1	-5.1	756.357	2020_10_29_09_NSP2_strep_DMTMM_NCE26_P4
NSP2	NSP2	338	545	0.91	4	KGAWNIGEQK-1	EETGLLMPLKAPK-1	2	-0.6	635.852	2020_10_29_09_NSP2_strep_DMTMM_NCE26_P4
PHB1	PHB2	222	244	0.91	4	AAELIANSLATAGDGLIELR-3	MLGEALSKNPGYIK-8	1	-6.8	875.973	2020_10_29_09_NSP2_strep_DMTMM_NCE26_P4
NSP2	NSP2	521	574	0.89	5	LKALNLGETFVTHSK-2	EIIFLEGETLPTEVLTEEVVLK-17	1	-2.9	829.061	2020_10_29_09_NSP2_strep_DMTMM_NCE26_P4
NSP2	NSP2	148	338	0.88	4	CDHCGETSWQTGDFVK-6	KGAWNIGEQK-1	2	-3.6	760.844	2020_10_29_09_NSP2_strep_DMTMM_NCE26_P4
NSP2	NSP2	373	521	0.88	4	TLETAQNSVR-3	LKALNLGETFVTHSK-2	0	-0.9	690.129	2020_10_29_09_NSP2_strep_DMTMM_NCE26_P4
NSP2	NSP2	148	554	0.87	5	CDHCGETSWQTGDFVK-6	SREETGLLMPLKAPK-12	0	1.6	716.346	2020_10_29_09_NSP2_strep_DMTMM_NCE26_P4
NSP2	NSP2	148	554	0.86	4	CDHCGETSWQTGDFVK-6	EETGLLMPLKAPK-10	0	0.5	834.397	2020_10_29_11_NSP2_strep_DMTMM_Stepped_P4
PHB1	PHB1	83	135	0.86	4	NVPVITGSKDLQNVNITLR-9	FDAGELITQR-2	0	-4.2	803.69	2020_10_29_09_NSP2_strep_DMTMM_NCE26_P4
NSP2	NSP2	53	112	0.85	4	EHEHEIAWYTER-1	KLDGFMGR-1	0	-2.4	626.8	2020_10_29_11_NSP2_strep_DMTMM_Stepped_P4
NSP2	NSP2	320	527	0.85	4	AFKQIVESCGNFK-3	ALNLGETFVTHSK-6	0	-4.1	732.128	2020_10_29_09_NSP2_strep_DMTMM_NCE26_P4
NSP2	NSP2	162	276	0.84	5	ATCEFCGTENLTK-4	ASANIGCNHTGVVGEGSEGLNDNLLEILQKEK-30	2	1.7	976.871	2020_10_29_09_NSP2_strep_DMTMM_NCE26_P4
NSP2	NSP2	162	278	0.84	4	ATCEFCGTENLTK-4	EKVNINIVGDFK-2	0	0.4	722.607	2020_10_29_09_NSP2_strep_DMTMM_NCE26_P4
NSP2	NSP2	338	391	0.84	4	KGAWNIGEQK-1	AAITILDGISQYSLR-7	1	-3.2	684.124	2020_10_29_09_NSP2_strep_DMTMM_NCE26_P4
NSP2	NSP2	338	545	0.84	4	KGAWNIGEQK-1	SREETGLLMPLKAPK-3	0	-0.6	696.134	2020_10_29_09_NSP2_strep_DMTMM_NCE26_P4
NSP2	NSP2	112	148	0.83	4	KLDGFMGR-1	CDHCGETSWQTGDFVK-6	0	-0.2	708.566	2020_10_29_14_NSP2_strep_DMTMM_SUP_Stepped_P4
NSP2	NSP2	148	317	0.83	4	CDHCGETSWQTGDFVK-6	GLDYKAFK-5	2	2.4	713.577	2020_10_29_09_NSP2_strep_DMTMM_NCE26_P4
NSP2	NSP2	162	338	0.83	4	ATCEFCGTENLTK-4	KGAWNIGEQK-1	0	-3.1	661.314	2020_10_29_09_NSP2_strep_DMTMM_NCE26_P4
NSP2	NSP2	391	521	0.83	4	AAITILDGISQYSLR-7	LKALNLGETFVTHSK-2	1	-2.3	815.958	2020_10_29_09_NSP2_strep_DMTMM_NCE26_P4
NSP2	NSP2	292	521	0.82	4	LNEEIAIILASFSASTSAFVETVK-4	LKALNLGETFVTHSK-2	1	1.7	1045.83	2020_10_29_09_NSP2_strep_DMTMM_NCE26_P4
NSP2	NSP2	521	527	0.82	4	LKALNLGETFVTHSK-2	ALNLGETFVTHSK-6	1	1.2	764.924	2020_10_29_09_NSP2_strep_DMTMM_NCE26_P4
NSP2	NSP2	78	162	0.81	4	SYELQTPFEIKLAK-11	ATCEFCGTENLTK-4	0	5.2	795.398	2020_10_29_14_NSP2_strep_DMTMM_SUP_Stepped_P4
NSP2	NSP2	162	554	0.81	4	ATCEFCGTENLTK-4	EETGLLMPLKAPK-10	0	0.3	735.367	2020_10_29_11_NSP2_strep_DMTMM_Stepped_P4
NSP2	NSP2	40	338	0.8	4	ASCTLSEQLDFIDTK-10	KGAWNIGEQK-1	0	-3.3	710.603	2020_10_29_09_NSP2_strep_DMTMM_NCE26_P4
NSP2	NSP2	112	201	0.8	5	KLDGFMGR-1	IYCPACHNSEVGPEHSLAEYHNESGLK-14	2	-0.4	801.775	2020_10_29_09_NSP2_strep_DMTMM_NCE26_P4
NSP2	NSP2	272	554	0.8	5	ASANIGCNHTGVVGEGSEGLNDNLLEILQK-26	SREETGLLMPLKAPK-12	2	2.6	953.299	2020_10_29_09_NSP2_strep_DMTMM_NCE26_P4
NSP2	NSP2	286	521	0.8	5	VNINIVGDFK-8	LKALNLGETFVTHSK-2	2	1.2	552.715	2020_10_29_09_NSP2_strep_DMTMM_NCE26_P4
NSP2	NSP2	148	534	0.79	5	CDHCGETSWQTGDFVK-6	ALNLGETFVTHSKGLYR-13	0	-0.1	763.563	2020_10_29_09_NSP2_strep_DMTMM_NCE26_P4
NSP2	NSP2	277	569	0.79	4	EKVNINIVGDFK-1	EIIFLEGETLPTEVLTEEVVLK-12	1	1	965.536	2020_10_29_09_NSP2_strep_DMTMM_NCE26_P4
NSP2	NSP2	345	348	0.79	4	GAWNIGEQKSILSPLYAFASEAAR-7	SILSPLYAFASEAAR-1	2	-4.1	1040.29	2020_10_29_11_NSP2_strep_DMTMM_Stepped_P4
NSP2	NSP2	384	563	0.78	4	VLQKAAITILDGISQYSLR-4	EIIFLEGETLPTEVLTEEVVLK-6	2	5.3	1144.15	2020_10_29_11_NSP2_strep_DMTMM_Stepped_P4
NSP2	NSP2	43	371	0.77	4	ASCTLSEQLDFIDTKR-13	TLETAQNSVR-1	0	-0.4	746.627	2020_10_29_11_NSP2_strep_DMTMM_Stepped_P4
NSP2	NSP2	55	338	0.77	4	EHEHEIAWYTER-3	KGAWNIGEQK-1	0	-0.3	678.581	2020_10_29_09_NSP2_strep_DMTMM_NCE26_P4
NSP2	NSP2	111	261	0.77	5	KKLDGFMGR-1	ASANIGCNHTGVVGEGSEGLNDNLLEILQK-15	0	0.8	829.224	2020_10_29_09_NSP2_strep_DMTMM_NCE26_P4
NSP2	NSP2	162	320	0.77	4	ATCEFCGTENLTK-4	AFKQIVESCGNFK-3	1	2.4	760.86	2020_10_29_11_NSP2_strep_DMTMM_Stepped_P4
NSP2	NSP2	172	214	0.77	6	EGATTCGYLPQNAVVK-1	IYCPACHNSEVGPEHSLAEYHNESGLKTILR-27	0	1.9	879.262	2020_10_29_09_NSP2_strep_DMTMM_NCE26_P4
NSP2	NSP2	268	629	0.77	4	ASANIGCNHTGVVGEGSEGLNDNLLEILQK-22	YCALAPNMMoxVTNNTFTLK-11	2	-7.2	1300.12	2020_10_29_09_NSP2_strep_DMTMM_NCE26_P4
NSP2	NSP2	278	373	0.77	4	EKVNINIVGDFK-2	TLETAQNSVR-3	0	0	619.587	2020_10_29_09_NSP2_strep_DMTMM_NCE26_P4
NSP2	NSP2	112	162	0.76	4	KLDGFMGR-1	ATCEFCGTENLTK-4	0	-0.2	609.536	2020_10_29_09_NSP2_strep_DMTMM_NCE26_P4
NSP2	NSP2	286	554	0.76	4	VNINIVGDFK-8	SREETGLLMPLKAPK-12	0	0.9	693.141	2020_10_29_09_NSP2_strep_DMTMM_NCE26_P4
NSP2	NSP2	347	565	0.76	4	GAWNIGEQKSILSPLYAFASEAAR-9	EIIFLEGETLPTEVLTEEVVLK-8	2	2.1	1266.68	2020_10_29_14_NSP2_strep_DMTMM_SUP_Stepped_P4
NSP2	NSP2	111	373	0.74	4	KKLDGFMGR-1	TLETAQNSVR-3	0	1.3	538.541	2020_10_29_09_NSP2_strep_DMTMM_NCE26_P4
PHB2	PHB2	200	206	0.74	4	EYTAAVEAKQVAQQEAQR-9	QVAQQEAQR-6	2	-6.1	765.887	2020_10_29_09_NSP2_strep_DMTMM_NCE26_P4
NSP2	NSP2	111	162	0.73	4	KKLDGFMGR-1	ATCEFCGTENLTK-4	0	1.9	641.561	2020_10_29_09_NSP2_strep_DMTMM_NCE26_P4
NSP2	NSP2	391	388	0.73	4	AAITILDGISQYSLR-7	AAITILDGISQYSLR-4	0	1.3	806.452	2020_10_29_11_NSP2_strep_DMTMM_Stepped_P4
NSP2	NSP2	32	324	0.72	4	ASCTLSEQLDFIDTKR-2	AFKQIVESCGNFK-7	2	1.8	849.426	2020_10_29_14_NSP2_strep_DMTMM_SUP_Stepped_P4
NSP2	NSP2	111	563	0.71	4	KKLDGFMGR-1	EIIFLEGETLPTEVLTEEVVLK-6	1	-1.1	884.487	2020_10_29_14_NSP2_strep_DMTMM_SUP_Stepped_P4
NSP2	NSP2	162	317	0.71	4	ATCEFCGTENLTK-4	GLDYKAFK-5	0	-0.1	614.044	2020_10_29_09_NSP2_strep_DMTMM_NCE26_P4
NSP2	NSP2	500	565	0.71	4	ESVQTFFKLVNK-8	EIIFLEGETLPTEVLTEEVVLK-8	0	-6.4	981.286	2020_10_29_14_NSP2_strep_DMTMM_SUP_Stepped_P4
NSP2	PHB2	574	236	0.71	5	EIIFLEGETLPTEVLTEEVVLK-17	IVQAEGEAEAAKMLGEALSK-12	1	-0.2	906.49	2020_10_29_09_NSP2_strep_DMTMM_NCE26_P4
NSP2	NSP2	112	546	0.7	4	KLDGFMGR-1	SREETGLLMPLK-4	0	0.3	570.308	2020_10_29_09_NSP2_strep_DMTMM_NCE26_P4
NSP2	NSP2	493	566	0.7	4	EIKESVQTFFK-4	EIIFLEGETLPTEVLTEEVVLK-9	1	0.2	960.526	2020_10_29_09_NSP2_strep_DMTMM_NCE26_P4
PHB1	PHB2	194	200	0.7	4	QVAQQEAER-8	EYTAAVEAKQVAQQEAQR-9	1	0.3	765.887	2020_10_29_09_NSP2_strep_DMTMM_NCE26_P4
PHB1	PHB2	202	206	0.7	5	FVVEKAEQQKK-5	QVAQQEAQR-6	0	1.5	475.261	2020_10_29_09_NSP2_strep_DMTMM_NCE26_P4
NSP2	NSP2	76	566	0.69	4	SYELQTPFEIKLAK-9	EIIFLEGETLPTEVLTEEVVLK-9	2	4	1038.58	2020_10_29_09_NSP2_strep_DMTMM_NCE26_P4
NSP2	NSP2	197	239	0.69	6	IYCPACHNSEVGPEHSLAEYHNESGLK-10	TIAFGGCVFSYVGCHNKCAYWVPR-17	1	-2.4	989.118	2020_10_29_09_NSP2_strep_DMTMM_NCE26_P4
NSP2	NSP2	261	384	0.69	5	ASANIGCNHTGVVGEGSEGLNDNLLEILQK-15	VLQKAAITILDGISQYSLR-4	2	-2.8	1037.15	2020_10_29_14_NSP2_strep_DMTMM_SUP_Stepped_P4
NSP2	NSP2	312	373	0.69	4	LNEEIAIILASFSASTSAFVETVKGLDYK-24	TLETAQNSVR-3	1	1.1	1055.06	2020_10_29_09_NSP2_strep_DMTMM_NCE26_P4
NSP2	NSP2	373	384	0.69	4	TLETAQNSVR-3	VLQKAAITILDGISQYSLR-4	1	-1.8	798.198	2020_10_29_09_NSP2_strep_DMTMM_NCE26_P4
NSP2	NSP2	112	587	0.68	5	KLDGFMGR-1	TGDLQPLEQPTSEAVEAPLVGTPVCINGLMLLEIKDTEK-8	1	6.6	1023.14	2020_10_29_14_NSP2_strep_DMTMM_SUP_Stepped_P4
NSP2	NSP2	332	558	0.68	4	QIVESCGNFKVTK-12	APKEIIFLEGETLPTEVLTEEVVLK-4	0	-4.8	1072.83	2020_10_29_11_NSP2_strep_DMTMM_Stepped_P4
PGRM	PGRM	56	102	0.68	4	GDQPAASGDSDDDEPPPLPR-9	VFDVTKGR-6	0	3.3	735.355	2020_10_29_09_NSP2_strep_DMTMM_NCE26_P4
NSP2	NSP2	112	373	0.67	4	KLDGFMGR-1	TLETAQNSVR-3	0	-1.2	506.516	2020_10_29_14_NSP2_strep_DMTMM_SUP_Stepped_P4
NSP2	NSP2	268	521	0.67	5	ASANIGCNHTGVVGEGSEGLNDNLLEILQK-22	LKALNLGETFVTHSK-2	1	1.5	950.697	2020_10_29_14_NSP2_strep_DMTMM_SUP_Stepped_P4
NSP2	NSP2	316	373	0.67	4	GLDYKAFK-4	TLETAQNSVR-3	0	1.1	511.025	2020_10_29_09_NSP2_strep_DMTMM_NCE26_P4
PHB1	PHB2	192	216	0.67	4	QVAQQEAER-6	AQFLVEKAK-7	0	-1.1	519.033	2020_10_29_11_NSP2_strep_DMTMM_Stepped_P4
NSP2	NSP2	112	261	0.66	5	KLDGFMGR-1	ASANIGCNHTGVVGEGSEGLNDNLLEILQK-15	1	-0.3	803.805	2020_10_29_14_NSP2_strep_DMTMM_SUP_Stepped_P4
NSP2	NSP2	82	264	0.65	5	KFDTFNGECPNFVFPLNSIIK-1	ASANIGCNHTGVVGEGSEGLNDNLLEILQK-18	2	1.9	1116.76	2020_10_29_09_NSP2_strep_DMTMM_NCE26_P4
NSP2	NSP2	102	563	0.65	5	KFDTFNGECPNFVFPLNSIIKTIQPR-21	EIIFLEGETLPTEVLTEEVVLK-6	1	1.8	1114	2020_10_29_14_NSP2_strep_DMTMM_SUP_Stepped_P4
NSP2	NSP2	286	338	0.65	4	VNINIVGDFK-8	KGAWNIGEQK-1	0	0.7	558.307	2020_10_29_14_NSP2_strep_DMTMM_SUP_Stepped_P4
NSP2	NSP2	324	338	0.65	4	QIVESCGNFK-4	KGAWNIGEQK-1	0	0.8	574.042	2020_10_29_09_NSP2_strep_DMTMM_NCE26_P4
NSP2	NSP2	330	527	0.65	4	QIVESCGNFKVTK-10	ALNLGETFVTHSK-6	0	0.4	727.634	2020_10_29_11_NSP2_strep_DMTMM_Stepped_P4
NSP2	NSP2	338	373	0.65	4	KGAWNIGEQK-1	TLETAQNSVR-3	0	-1	558.296	2020_10_29_09_NSP2_strep_DMTMM_NCE26_P4
NSP2	NSP2	69	563	0.64	4	SYELQTPFEIK-2	EIIFLEGETLPTEVLTEEVVLK-6	2	7.6	960.526	2020_10_29_09_NSP2_strep_DMTMM_NCE26_P4
NSP2	GDS1	256	74	0.64	4	ASANIGCNHTGVVGEGSEGLNDNLLEILQK-10	VANIIAEVAKNEFMoxR-7	0	2.9	1203.61	2020_10_29_09_NSP2_strep_DMTMM_NCE26_P4
NSP2	NSP2	286	299	0.64	4	EKVNINIVGDFK-10	LNEEIAIILASFSASTSAFVETVK-11	2	0.5	975.533	2020_10_29_14_NSP2_strep_DMTMM_SUP_Stepped_P4
NSP2	NSP2	30	162	0.63	4	AGKASCTLSEQLDFIDTKR-3	ATCEFCGTENLTK-4	2	0.7	914.187	2020_10_29_14_NSP2_strep_DMTMM_SUP_Stepped_P4
NSP2	NSP2	70	317	0.63	4	SYELQTPFEIK-3	GLDYKAFK-5	0	3.1	570.054	2020_10_29_09_NSP2_strep_DMTMM_NCE26_P4
NSP2	NSP2	268	320	0.63	5	ASANIGCNHTGVVGEGSEGLNDNLLEILQK-22	AFKQIVESCGNFK-3	1	3	924.665	2020_10_29_09_NSP2_strep_DMTMM_NCE26_P4
NSP2	NSP2	261	278	0.62	4	ASANIGCNHTGVVGEGSEGLNDNLLEILQK-15	EKVNINIVGDFK-2	1	-7.3	1117.57	2020_10_29_09_NSP2_strep_DMTMM_NCE26_P4
NSP2	NSP2	261	557	0.62	5	ASANIGCNHTGVVGEGSEGLNDNLLEILQK-15	APKEIIFLEGETLPTEVLTEEVVLK-3	1	-0.5	1178.62	2020_10_29_14_NSP2_strep_DMTMM_SUP_Stepped_P4
NSP2	STM2	111	256	0.61	4	KKLDGFMGR-1	AKAKAEAIR-6	0	-4.4	498.289	2020_10_29_09_NSP2_strep_DMTMM_NCE26_P4
NSP2	NSP2	330	373	0.61	4	QIVESCGNFKVTK-10	TLETAQNSVR-3	0	2.1	653.092	2020_10_29_09_NSP2_strep_DMTMM_NCE26_P4
NSP2	NSP2	268	330	0.6	5	ASANIGCNHTGVVGEGSEGLNDNLLEILQK-22	QIVESCGNFKVTK-10	0	-2.3	920.862	2020_10_29_09_NSP2_strep_DMTMM_NCE26_P4
NSP2	NSP2	359	521	0.6	5	SILSPLYAFASEAAR-12	LKALNLGETFVTHSK-2	0	-2.2	647.757	2020_10_29_14_NSP2_strep_DMTMM_SUP_Stepped_P4
NSP2	NSP2	473	612	0.6	5	FISTCACEIVGGQIVTCAK-3	TGDLQPLEQPTSEAVEAPLVGTPVCINGLMoxLLEIKDTEK-33	1	-0.6	1264.44	2020_10_29_14_NSP2_strep_DMTMM_SUP_Stepped_P4
NSP2	NSP2	521	545	0.6	6	LKALNLGETFVTHSK-2	SREETGLLMPLKAPK-3	0	1.6	552.315	2020_10_29_09_NSP2_strep_DMTMM_NCE26_P4
