## Supplementary material for "Targeted *in situ* cross-linking mass spectrometry and integrative modeling reveal the architectures of Nsp1, Nsp2, and Nucleocapsid proteins from SARS-CoV-2": Table S5

### Sheet: Sheet1
Table S5. Highly conserved residues of Nsp2 across human coronaviruses
Asp	14
Trp	60
Arg	64
Gln	72
Ile	77
Tyr	124
Cys	146
Trp	151
Cys	161
Cys	164
Gly	165
Gly	178
Asn	183
Ala	205
Phe	226
Gly	227
Gly	228
Pro	245
Thr	256
Gly	257
Gly	260
Ile	296
Val	331
Leu	400
Asp	402
Tyr	420
Gly	517
Gly	526
Pro	552
Leu	562
Val	576
Leu	583
Tyr	619
