## Supplementary material for "Targeted *in situ* cross-linking mass spectrometry and integrative modeling reveal the architectures of Nsp1, Nsp2, and Nucleocapsid proteins from SARS-CoV-2": Table S6

### Sheet: N Prot XL
Table S6. In-situ DSS cross-links identified from N protein-expressing cells. The list is a non-redundant unification of several experiments.
* Mox = Oxydized methionine ; K+ = Hydrolyzed DSS monolink ; K++ = Amidated DSS monolink.
Protein 1	Protein 2	Residue Number 1	Residue Number 2	Fragmentation score	Charge	Peptide 1	Peptide 2	Monoisotopic Err	ΔM [ppm]	M/Z	Spectrum ID	Retention time [Sec]	Raw File
ProtN	ProtN	61	102	1.17	5	RPQGLPNNTASWFTALTQHGKEDLKFPR-21	MKDLSPR-2	0	-0.9	839.442	6475	4197	2020_11_02_02_ProtN_DSS_strep_NCE26_280ng_P4
ProtN	ProtN	233	237	1.12	5	MAGNGGDAALALLLLDRLNQLESKMSGK-24	MSGKGQQQQGQTVTK-4	1	-1.5	926.884	7714	5935	2020_11_02_02_ProtN_DSS_strep_NCE26_280ng_P4
ProtN	ProtN	266	374	1.12	4	TATKAYNVTQAFGR-4	KKADETQALPQR-1	0	1.6	763.16	4992	1984	2020_11_02_06_ProtN_DSS_strep_NCE26_280ng_P4
ProtN	ProtN	102	233	1.11	5	MKDLSPR-2	MAGNGGDAALALLLLDRLNQLESKMSGK-24	0	-0.8	774.813	8077	6356	2020_11_02_02_ProtN_DSS_strep_NCE26_280ng_P4
ProtN	ProtN	233	249	1.11	4	MAGNGGDAALALLLLDRLNQLESKMSGK-24	KSAAEASK-1	1	-5.4	954.755	7792	6025	2020_11_02_02_ProtN_DSS_strep_NCE26_280ng_P4
ProtN	ProtN	233	256	1.11	5	MAGNGGDAALALLLLDRLNQLESKMSGK-24	SAAEASKKPR-7	0	1	814.44	7479	5633	2020_11_02_02_ProtN_DSS_strep_NCE26_280ng_P4
ProtN	ProtN	248	256	1.08	4	MSGKGQQQQGQTVTKK-15	SAAEASKKPR-7	0	-3	729.639	3528	374	2020_11_02_06_ProtN_DSS_strep_NCE26_280ng_P4
ProtN	ProtN	375	388	1.03	4	KADETQALPQR-1	KQQTVTLLPAADLDDFSK-1	0	1.9	846.702	6123	3663	2020_11_02_06_ProtN_DSS_strep_NCE26_280ng_P4
ProtN	ProtN	233	266	1.02	5	MAGNGGDAALALLLLDRLNQLESKMSGK-24	TATKAYNVTQAFGR-4	0	-1.7	911.081	8128	6408	2020_11_02_02_ProtN_DSS_strep_NCE26_280ng_P4
ProtN	ProtN	266	299	1.02	4	TATKAYNVTQAFGR-4	QGTDYKHWPQIAQFAPSASAFFGMSR-6	0	4.4	1149.07	7226	5289	2020_11_02_02_ProtN_DSS_strep_NCE26_280ng_P4
ProtN	ProtN	61	102	1	5	RPQGLPNNTASWFTALTQHGKEDLK-21	MKDLSPR-2	0	-2.6	759.396	6265	3810	2020_11_02_07_ProtN_DSS_strep_Stepped_280ng_P4
ProtN	ProtN	102	102	1	4	MKDLSPR-2	MKDLSPR-2	0	-4.7	458.245	4926	1905	2020_11_02_02_ProtN_DSS_strep_NCE26_280ng_P4
ProtN	ProtN	102	388	1	4	MKDLSPR-2	KQQTVTLLPAADLDDFSK-1	0	-2.1	744.146	6353	4014	2020_11_02_02_ProtN_DSS_strep_NCE26_280ng_P4
ProtN	ProtN	237	237	1	5	MSGKGQQQQGQTVTKK-4	MSGKGQQQQGQTVTK+K-4	0	-1.2	752.993	4170	1041	2020_11_02_02_ProtN_DSS_strep_NCE26_280ng_P4
ProtN	ProtN	248	266	1	4	GQQQQGQTVTKK-11	TATKAYNVTQAFGR-4	0	-5.5	749.643	4096	5423	2020_11_02_08_ProtN_DSS_strep_P2
ProtN	ProtN	266	388	1	4	TATKAYNVTQAFGR-4	KQQTVTLLPAADLDDFSK-1	0	-0.5	914.483	6619	4327	2020_11_02_07_ProtN_DSS_strep_Stepped_280ng_P4
ProtN	ProtN	338	347	1	4	IGMoxEVTPSGTWLTYTGAIKLDDK-19	DPNFKDQVILLNK-5	0	1.3	1049.05	7454	5567	2020_11_02_06_ProtN_DSS_strep_NCE26_280ng_P4
ProtN	ProtN	374	388	1	4	KKADETQALPQR-1	KQQTVTLLPAADLDDFSK-1	1	5.1	878.979	5787	3165	2020_11_02_02_ProtN_DSS_strep_NCE26_280ng_P4
ProtN	ProtN	256	338	0.98	6	SAAEASKKPR-7	IGMEVTPSGTWLTYTGAIKLDDKDPNFKDQVILLNK-19	0	1.5	867.966	6547	4221	2020_11_02_07_ProtN_DSS_strep_Stepped_280ng_P4
ProtN	ProtN	249	266	0.96	5	KSAAEASKKPR-1	TATKAYNVTQAFGR-4	0	-2.3	568.311	4333	1208	2020_11_02_06_ProtN_DSS_strep_NCE26_280ng_P4
ProtN	ProtN	249	388	0.96	4	KSAAEASK-1	KQQTVTLLPAADLDDFSK-1	0	1.4	730.392	5826	3220	2020_11_02_06_ProtN_DSS_strep_NCE26_280ng_P4
ProtN	ProtN	256	388	0.96	4	SAAEASKKPR-7	KQQTVTLLPAADLDDFSK-1	0	-1.1	793.679	5539	2785	2020_11_02_02_ProtN_DSS_strep_NCE26_280ng_P4
ProtN	ProtN	233	249	0.94	6	MAGNGGDAALALLLLDRLNQLESKMSGKGQQQQGQTVTK-24	KSAAEASK-1	0	1.4	833.943	5355	9517	2020_11_02_04_ProtN_DSS_strep_P2
ProtN	ProtN	374	388	0.94	5	KKADETQALPQR-1	QK+KQQTVTLLPAADLDDFSK-3	0	2.4	785.629	6120	3658	2020_11_02_06_ProtN_DSS_strep_NCE26_280ng_P4
ProtN	ProtN	65	169	0.93	6	RPQGLPNNTASWFTALTQHGKEDLKFPR-25	NPANNAAIVLQLPQGTTLPKGFYAEGSR-20	0	5.4	1046.56	7102	5083	2020_11_02_06_ProtN_DSS_strep_NCE26_280ng_P4
ProtN	ProtN	248	266	0.93	4	GQQQQGQTVTKK-11	RTATKAYNVTQAFGR-5	0	1	788.674	4655	1601	2020_11_02_06_ProtN_DSS_strep_NCE26_280ng_P4
ProtN	ProtN	248	388	0.93	4	GQQQQGQTVTKK-11	KQQTVTLLPAADLDDFSK-1	0	-1.7	865.211	5838	3237	2020_11_02_02_ProtN_DSS_strep_NCE26_280ng_P4
ProtN	ProtN	249	338	0.93	6	KSAAEASK-1	IGMEVTPSGTWLTYTGAIKLDDKDPNFKDQVILLNK-19	0	0.4	825.773	6759	4634	2020_11_02_02_ProtN_DSS_strep_NCE26_280ng_P4
ProtN	ProtN	266	375	0.92	4	TATKAYNVTQAFGR-4	KADETQALPQR-1	0	-0.8	731.135	5302	2403	2020_11_02_03_ProtN_DSS_strep_Stepped_280ng_P4
ProtN	ProtN	249	266	0.91	4	KSAAEASK-1	TATKAYNVTQAFGR-4	0	0.3	614.827	4818	1795	2020_11_02_03_ProtN_DSS_strep_Stepped_280ng_P4
ProtN	ProtN	342	355	0.9	6	IGMEVTPSGTWLTYTGAIKLDDKDPNFK-23	DQVILLNKHIDAYK-8	0	-2.3	818.264	7228	5293	2020_11_02_02_ProtN_DSS_strep_NCE26_280ng_P4
ProtN	ProtN	342	355	0.9	5	LDDKDPNFK-4	DQVILLNKHIDAYKTFPPTEPK-8	0	-2.2	760.003	6268	3882	2020_11_02_02_ProtN_DSS_strep_NCE26_280ng_P4
ProtN	ProtN	375	388	0.9	4	KADETQALPQR-1	QKKQQTVTLLPAADLDDFSK-3	0	-2.8	910.736	5770	3132	2020_11_02_02_ProtN_DSS_strep_NCE26_280ng_P4
ProtN	ProtN	61	102	0.89	7	QRRPQGLPNNTASWFTALTQHGKEDLKFPR-23	MKDLSPR-2	0	0.5	640.484	6264	3843	2020_11_02_03_ProtN_DSS_strep_Stepped_280ng_P4
ProtN	ProtN	102	169	0.89	4	MKDLSPR-2	NPANNAAIVLQLPQGTTLPKGFYAEGSR-20	0	-0.5	978.52	6718	4554	2020_11_02_06_ProtN_DSS_strep_NCE26_280ng_P4
ProtN	ProtN	102	387	0.89	4	MKDLSPR-2	QKKQQTVTLLPAADLDDFSK-2	0	-3.2	808.184	5963	3425	2020_11_02_06_ProtN_DSS_strep_NCE26_280ng_P4
ProtN	ProtN	233	237	0.89	6	MAGNGGDAALALLLLDRLNQLESKMSGKGQQQQGQTVTK-24	MSGKGQQQQGQTVTK-4	0	0.3	969.671	7278	5327	2020_11_02_06_ProtN_DSS_strep_NCE26_280ng_P4
ProtN	ProtN	102	299	0.88	5	MKDLSPR-2	QGTDYKHWPQIAQFAPSASAFFGMSR-6	0	1.2	783.189	7082	5055	2020_11_02_06_ProtN_DSS_strep_NCE26_280ng_P4
ProtN	ProtN	237	266	0.87	5	MSGKGQQQQGQTVTKK-4	TATKAYNVTQAFGR-4	0	-1.7	680.556	4670	1623	2020_11_02_02_ProtN_DSS_strep_NCE26_280ng_P4
ProtN	ProtN	248	256	0.86	5	GQQQQGQTVTKK-11	SAAEASKKPR-7	0	-1.2	503.276	3354	3403	2020_11_02_04_ProtN_DSS_strep_P2
ProtN	ProtN	233	266	0.85	6	MAGNGGDAALALLLLDRLNQLESKMSGKGQQQQGQTVTK-24	TATKAYNVTQAFGR-4	1	0.5	956.837	7715	5936	2020_11_02_02_ProtN_DSS_strep_NCE26_280ng_P4
ProtN	ProtN	249	266	0.85	4	GQQQQGQTVTK+KSAAEASK-12	TATKAYNVTQAFGR-4	0	1.7	949.747	5580	2847	2020_11_02_06_ProtN_DSS_strep_NCE26_280ng_P4
ProtN	ProtN	249	374	0.85	4	KSAAEASK-1	KKADETQALPQR-1	0	-0.8	579.067	3776	647	2020_11_02_02_ProtN_DSS_strep_NCE26_280ng_P4
ProtN	ProtN	266	387	0.85	5	TATKAYNVTQAFGR-4	QKKQQTVTLLPAADLDDFSK-2	0	0.6	783.019	6272	3888	2020_11_02_02_ProtN_DSS_strep_NCE26_280ng_P4
ProtN	ProtN	249	375	0.84	4	KSAAEASK-1	KADETQALPQR-1	0	-0.5	547.043	3989	861	2020_11_02_02_ProtN_DSS_strep_NCE26_280ng_P4
ProtN	ProtN	299	355	0.84	5	QGTDYKHWPQIAQFAPSASAFFGMSR-6	LDDKDPNFKDQVILLNKHIDAYK-17	2	-2.1	1162.79	7176	5221	2020_11_02_02_ProtN_DSS_strep_NCE26_280ng_P4
ProtN	ProtN	249	299	0.82	5	KSAAEASK-1	QGTDYKHWPQIAQFAPSASAFFGMSR-6	0	-5.1	772.179	6749	4621	2020_11_02_02_ProtN_DSS_strep_NCE26_280ng_P4
ProtN	ProtN	237	237	0.81	5	MSGKGQQQQGQTVTK-4	MSGKGQQQQGQTVTKK-4	0	-0.6	696.159	3403	3300	2020_11_02_08_ProtN_DSS_strep_P2
ProtN	ProtN	237	248	0.81	4	MSGKGQQQQGQTVTK-4	GQQQQGQTVTKK-11	0	0.1	769.15	3789	665	2020_11_02_02_ProtN_DSS_strep_NCE26_280ng_P4
ProtN	ProtN	237	299	0.81	6	MSGKGQQQQGQTVTKK-4	QGTDYKHWPQIAQFAPSASAFFGMSR-6	0	-2.7	800.73	6450	4124	2020_11_02_03_ProtN_DSS_strep_Stepped_280ng_P4
ProtN	ProtN	347	361	0.81	5	LDDKDPNFKDQVILLNK-9	HIDAYKTFPPTEPK-6	0	-0.2	760.005	6411	4022	2020_11_02_07_ProtN_DSS_strep_Stepped_280ng_P4
ProtN	ProtN	237	257	0.8	5	MSGKGQQQQGQTVTK-4	SAAEASKKPR-8	0	0.5	558.296	3670	535	2020_11_02_02_ProtN_DSS_strep_NCE26_280ng_P4
ProtN	ProtN	249	347	0.8	4	KSAAEASK-1	LDDKDPNFKDQVILLNK-9	0	-2.7	736.647	5459	2623	2020_11_02_07_ProtN_DSS_strep_Stepped_280ng_P4
ProtN	ProtN	347	388	0.8	5	LDDKDPNFKDQVILLNK-9	KQQTVTLLPAADLDDFSK-1	0	0	829.246	6987	4931	2020_11_02_06_ProtN_DSS_strep_NCE26_280ng_P4
ProtN	ProtN	61	102	0.79	6	QRRPQGLPNNTASWFTALTQHGKEDLK-23	MKDLSPR-2	1	1.3	680.528	6024	3525	2020_11_02_06_ProtN_DSS_strep_NCE26_280ng_P4
ProtN	ProtN	100	266	0.79	5	IRGGDGKMKDLSPR-7	TATKAYNVTQAFGR-4	0	-0.5	639.742	5215	2279	2020_11_02_03_ProtN_DSS_strep_Stepped_280ng_P4
ProtN	ProtN	233	249	0.79	4	LNQLESKMSGK-7	KSAAEASK-1	0	2	541.541	4472	1382	2020_11_02_06_ProtN_DSS_strep_NCE26_280ng_P4
ProtN	ProtN	237	266	0.79	4	MSGKGQQQQGQTVTK-4	TATKAYNVTQAFGR-4	1	-4.6	818.668	4959	1935	2020_11_02_03_ProtN_DSS_strep_Stepped_280ng_P4
ProtN	ProtN	237	347	0.79	5	MSGKGQQQQGQTVTKK-4	LDDKDPNFKDQVILLNK-9	0	0.5	778.016	5239	2328	2020_11_02_06_ProtN_DSS_strep_NCE26_280ng_P4
ProtN	ProtN	237	388	0.79	4	MSGKGQQQQGQTVTK-4	KQQTVTLLPAADLDDFSK-1	1	-4.4	934.233	5842	3241	2020_11_02_02_ProtN_DSS_strep_NCE26_280ng_P4
ProtN	ProtN	237	388	0.79	5	MSGKGQQQQGQTVTKK-4	KQQTVTLLPAADLDDFSK-1	1	-3.2	773.207	5511	2741	2020_11_02_02_ProtN_DSS_strep_NCE26_280ng_P4
ProtN	ProtN	256	266	0.79	4	SAAEASKKPR-7	TATKAYNVTQAFGR-4	0	0.7	678.116	4656	1603	2020_11_02_06_ProtN_DSS_strep_NCE26_280ng_P4
ProtN	ProtN	266	266	0.79	5	TATKAYNVTQAFGR-4	TATKAYNVTQAFGR-4	2	4.1	639.74	5214	2293	2020_11_02_02_ProtN_DSS_strep_NCE26_280ng_P4
ProtN	ProtN	237	249	0.78	4	MSGKGQQQQGQTVTK-4	KSAAEASK-1	0	-0.7	634.329	3661	522	2020_11_02_02_ProtN_DSS_strep_NCE26_280ng_P4
ProtN	ProtN	249	266	0.78	5	MSGKGQQQQGQTVTK++KSAAEASK-16	TATKAYNVTQAFGR-4	1	-4.9	840.636	5324	2437	2020_11_02_03_ProtN_DSS_strep_Stepped_280ng_P4
ProtN	ProtN	100	266	0.77	4	GGDGKMKDLSPR-5	TATKAYNVTQAFGR-4	0	-1.1	732.129	5385	2544	2020_11_02_06_ProtN_DSS_strep_NCE26_280ng_P4
ProtN	ProtN	237	266	0.77	5	MSGKGQQQQGQTVTK-4	RTATKAYNVTQAFGR-5	0	0.8	686.159	4670	1624	2020_11_02_06_ProtN_DSS_strep_NCE26_280ng_P4
ProtN	ProtN	256	374	0.77	5	SAAEASKKPR-7	KKADETQALPQR-1	0	-2.7	514.085	3742	608	2020_11_02_02_ProtN_DSS_strep_NCE26_280ng_P4
ProtN	ProtN	266	347	0.77	5	TATKAYNVTQAFGR-4	LDDKDPNFKDQVILLNK-9	1	0.8	736.996	6383	4023	2020_11_02_03_ProtN_DSS_strep_Stepped_280ng_P4
ProtN	ProtN	237	299	0.76	5	MSGKGQQQQGQTVTK-4	QGTDYKHWPQIAQFAPSASAFFGMSR-6	0	-5.9	935.053	6691	4513	2020_11_02_06_ProtN_DSS_strep_NCE26_280ng_P4
ProtN	ProtN	61	169	0.75	6	RPQGLPNNTASWFTALTQHGKEDLK-21	NPANNAAIVLQLPQGTTLPKGFYAEGSR-20	2	-3.2	980.179	7156	5164	2020_11_02_06_ProtN_DSS_strep_NCE26_280ng_P4
ProtN	ProtN	102	347	0.75	5	MKDLSPR-2	LDDKDPNFKDQVILLNK-9	0	-1.7	600.525	6047	3561	2020_11_02_02_ProtN_DSS_strep_NCE26_280ng_P4
ProtN	ProtN	248	249	0.75	4	MSGKGQQQQGQTVTKK-15	KSAAEASK-1	0	-3.8	666.351	3534	387	2020_11_02_02_ProtN_DSS_strep_NCE26_280ng_P4
ProtN	ProtN	102	347	0.74	6	MKDLSPR-2	IGMEVTPSGTWLTYTGAIKLDDKDPNFKDQVILLNK-28	2	-2.2	835.276	7158	5193	2020_11_02_02_ProtN_DSS_strep_NCE26_280ng_P4
ProtN	ProtN	102	374	0.74	4	MKDLSPR-2	KKADETQALPQR-1	0	0.1	592.823	4444	1345	2020_11_02_02_ProtN_DSS_strep_NCE26_280ng_P4
ProtN	ProtN	266	299	0.74	6	TATKAYNVTQAFGR-4	RGPEQTQGNFGDQELIRQGTDYKHWPQIAQFAPSASAFFGMSR-23	1	4.4	1087.54	7092	5070	2020_11_02_06_ProtN_DSS_strep_NCE26_280ng_P4
ProtN	ProtN	100	249	0.73	5	IRGGDGKMKDLSPR-7	KSAAEASK-1	0	-0.3	492.469	4037	876	2020_11_02_07_ProtN_DSS_strep_Stepped_280ng_P4
ProtN	ProtN	102	237	0.73	4	MKDLSPR-2	MSGKGQQQQGQTVTK-4	1	-3.7	648.334	4307	1186	2020_11_02_06_ProtN_DSS_strep_NCE26_280ng_P4
ProtN	ProtN	233	237	0.73	4	LNQLESKMSGK-7	MSGKGQQQQGQTVTK-4	0	-0.7	745.134	4669	1621	2020_11_02_02_ProtN_DSS_strep_NCE26_280ng_P4
ProtN	ProtN	102	375	0.72	4	MKDLSPR-2	KADETQALPQR-1	0	-1.1	560.799	4731	1702	2020_11_02_03_ProtN_DSS_strep_Stepped_280ng_P4
ProtN	ProtN	102	127	0.72	4	MKDLSPR-2	WYFYYLGTGPEAGLPYGANKDGIIWVATEGALNTPK-20	0	2.2	1229.88	7990	6261	2020_11_02_02_ProtN_DSS_strep_NCE26_280ng_P4
ProtN	HNRPU	338	513	0.72	5	IGMEVTPSGTWLTYTGAIKLDDK-19	ATFIKVPQNQNGK-5	0	-0.7	816.432	6924	4870	2020_11_02_02_ProtN_DSS_strep_NCE26_280ng_P4
ProtN	ProtN	100	102	0.71	5	IRGGDGKMKDLSPR-7	MKDLSPR-2	0	-0.8	503.473	4717	1690	2020_11_02_02_ProtN_DSS_strep_NCE26_280ng_P4
ProtN	ProtN	102	266	0.71	4	MKDLSPR-2	TATKAYNVTQAFGR-4	0	0.7	628.583	5524	2759	2020_11_02_02_ProtN_DSS_strep_NCE26_280ng_P4
ProtN	ProtN	169	266	0.71	4	NPANNAAIVLQLPQGTTLPKGFYAEGSR-20	TATKAYNVTQAFGR-4	0	-4.1	1148.85	6925	4872	2020_11_02_02_ProtN_DSS_strep_NCE26_280ng_P4
ProtN	ProtN	256	375	0.71	4	SAAEASKKPR-7	KADETQALPQR-1	0	1.1	610.333	3914	757	2020_11_02_07_ProtN_DSS_strep_Stepped_280ng_P4
