## Supplementary material for "Targeted *in situ* cross-linking mass spectrometry and integrative modeling reveal the architectures of Nsp1, Nsp2, and Nucleocapsid proteins from SARS-CoV-2": Table S7

### Sheet: Nsp1 XLs
Table S7. In situ DSS cross-links identified from NSP1-expressing cells. The list is a non-redundant unification of several experiments.
* actyl-M = N terminal acetylation
Protein 1	Protein 2	Residue Number 1	Residue Number 2	Fragmentation score	Charge	Peptide 1	Peptide 2	Monoisotopic Err	ΔM [ppm]	M/Z	Spectrum ID	Retention time [Sec]	Raw File	Distance (Å)
NSP1	NSP1	47	125	1.11	5	QHLKDGTCGLVEVEKGVLPQLEQPYVFIKR-4	KNGNK-1	2	0.6	836.858	6199	3181	2020_10_28_01_NSP1_DSS_Strep_NCE26_p4	11.279
NSP1	NSP1	120	164	1	5	KVLLRK-1	SFDLGDELGTDPYEDFQENWNTKHSSGVTR-23	0	-4.1	868.43	6430	3505	2020_10_28_01_NSP1_DSS_Strep_NCE26_p4	18.892
NSP1	NSP1	120	164	1	5	KVLLR-1	SFDLGDELGTDPYEDFQENWNTKHSSGVTR-23	0	-1.8	842.813	6759	3336	2020_11_13_01_NSP1_DSS_strep_NCE26_360ng_P4	18.892
NSP1	NSP1	11	120	0.97	4	actyl-MESLVPGFNEKTHVQLSLPVLQVR-12	KVLLRK-1	0	1.7	915.032	7188	4462	2020_10_28_03_NSP1_DSS_Strep_Stepped_p4	17.318
NSP1	NSP1	11	125	0.97	4	actyl-MESLVPGFNEKTHVQLSLPVLQVR-12	KNGNK-1	0	3.2	865.975	7208	3898	2020_11_13_01_NSP1_DSS_strep_NCE26_360ng_P4	7.964
NSP1	NSP1	47	125	0.97	5	QHLKDGTCGLVEVEKGVLPQLEQPYVFIK-4	KNGNK-1	0	0.8	805.236	6442	3526	2020_10_28_01_NSP1_DSS_Strep_NCE26_p4	11.279
NSP1	NSP1	47	125	0.91	5	GFGDSVEEVLSEARQHLKDGTCGLVEVEK-18	KNGNK-1	0	5	777.997	7074	4406	2020_10_28_01_NSP1_DSS_Strep_NCE26_p4	11.279
NSP1	NSP1	47	125	0.9	4	QHLKDGTCGLVEVEK-4	KNGNK-1	0	0.4	603.317	4242	494	2020_11_13_01_NSP1_DSS_strep_NCE26_360ng_P4	11.279
NSP1	NSP1	72	120	0.9	4	GVLPQLEQPYVFIKR-14	KVLLR-1	1	0.2	639.141	6612	3142	2020_11_13_01_NSP1_DSS_strep_NCE26_360ng_P4	12.802
NSP1	NSP1	11	129	0.88	5	actyl-MESLVPGFNEKTHVQLSLPVLQVR-12	NGNKGAGGHSYGADLK-4	0	2.2	890.067	6972	3606	2020_11_13_01_NSP1_DSS_strep_NCE26_360ng_P4	11.251
NSP1	NSP1	72	129	0.87	5	GVLPQLEQPYVFIKR-14	NGNKGAGGHSYGADLK-4	0	1.9	694.77277Å	5962	2263	2020_11_13_01_NSP1_DSS_strep_NCE26_360ng_P4	13.178
EIFC	EIFC	332	343	0.86	4	KLNEILQAR-1	KGTDR-1	0	-0.2	450.261	4599	752	2020_11_13_01_NSP1_DSS_strep_NCE26_360ng_P4
NSP1	NSP1	47	129	0.8	7	QHLKDGTCGLVEVEKGVLPQLEQPYVFIKR-4	NGNKGAGGHSYGADLK-4	2	1.4	738.819	6167	3139	2020_10_28_01_NSP1_DSS_Strep_NCE26_p4	13.001
NSP1	NSP1	47	129	0.77	5	QHLKDGTCGLVEVEK-4	NGNKGAGGHSYGADLK-4	0	-0.2	679.94	4711	1204	2020_10_28_03_NSP1_DSS_Strep_Stepped_p4	13.001
NSP1	NSP1	11	47	0.75	5	actyl-MESLVPGFNEKTHVQLSLPVLQVR-12	QHLKDGTCGLVEVEK-4	0	-1	923.488	7294	3953	2020_11_13_06_NSP1_DSS_strep_NCE26_360ng_P4	12.253
EIFI	EIFI	264	282	0.72	6	IGKFEAR-3	VKGHFGPINSVAFHPDGK-2	0	0.1	478.26	5280	1368	2020_11_13_06_NSP1_DSS_strep_NCE26_360ng_P4
NSP1	NSP1	120	141	0.7	5	KVLLR-1	GAGGHSYGADLKSFDLGDELGTDPYEDFQENWNTK-12	0	1.9	920.648	6990	3628	2020_11_13_01_NSP1_DSS_strep_NCE26_360ng_P4	18.892
NSP1	RRS3	120	62	0.69	4	KVLLRK-1	TQNVLGEKGR-8	0	0.3	499.558	4538	1055	2020_10_28_01_NSP1_DSS_Strep_NCE26_p4
NSP1	NSP1	125	141	0.68	5	KNGNK-1	GAGGHSYGADLKSFDLGDELGTDPYEDFQENWNTK-12	2	1	907.422	6653	3837	2020_10_28_01_NSP1_DSS_Strep_NCE26_p4	3.819
EIFB	EIFG	693	153	0.67	4	LLQKNNK-4	GQKIVSCR-3	0	1.4	486.279	4218	464	2020_11_13_06_NSP1_DSS_strep_NCE26_360ng_P4
NSP1	RRS3	120	62	0.67	4	KVLLR-1	TQNVLGEKGR-8	0	-1.5	467.534	4104	3583	2020_11_13_03_NSP1_DSS_strep_P2
NSP1	RRS3	141	108	0.67	6	GAGGHSYGADLKSFDLGDELGTDPYEDFQENWNTK-12	YKLLGGLAVRR-2	0	5.7	870.267	7099	4437	2020_10_28_01_NSP1_DSS_Strep_NCE26_p4
EIFB	EIFA	216	775	0.65	5	FGKITNDFYPEEDGKTK-3	QSVYEEKLK-7	1	-1.1	650.931	5650	1852	2020_11_13_06_NSP1_DSS_strep_NCE26_360ng_P4
