## Supplementary material for "Targeted *in situ* cross-linking mass spectrometry and integrative modeling reveal the architectures of Nsp1, Nsp2, and Nucleocapsid proteins from SARS-CoV-2": Table S1

### Sheet: Sheet2
Table S1. In-situ cross-links identified from NSP2-expressing cells (Primary Set). The top list shows DSS cross-links, the bottom list shows formaldehyde cross-links. The lists are non-redundant unifications of several experiments.
* Mox = Oxydized methionine ; K+ = Hydrolyzed DSS monolink.
Protein 1	Protein 2	Residue Number 1	Residue Number 2	XL fragmentation score	Charge	Peptide 1	Peptide 2	Monoisotopic Err	ΔM [ppm]	M/Z	Spectrum ID	Retention time [Sec]	Raw File
NSP2	NSP2	317	333	1.31	2	GLDYKAFK-5	VTKGK-3	0	-1	805.962	3901	5693	2020_09_09_02_NSP2_DSS_10cc_P2
NSP2	NSP2	276	338	1.26	4	ASANIGCNHTGVVGEGSEGLNDNLLEILQKEK-30	KGAWNIGEQK-1	0	3.1	1159.35	6473	3106	2020_09_23_03_DSS_NSP2_08_09_20_MiniS_B4
NSP2	NSP2	534	554	1.13	4	ALNLGETFVTHSKGLYR-13	EETGLLMPLKAPK-10	0	-0.8	868.232	6505	3851	2020_09_23_02_DSS_NSP2_08_09_20_MiniS_B5
NSP2	NSP2	67	111	1.13	4	SEKSYELQTPFEIK-3	KK+LDGFMGR-1	0	0.8	761.655	6716	4545	2020_09_23_01_DSS_NSP2_08_09_20_MiniS_B6
NSP2	NSP2	333	338	1.12	4	VTKGK+AK-3	KGAWNIGEQK-1	2	-1.3	540.059	4890	1029	2020_10_11_05_strep_NSP2_DSS_Trp_SEC_A7_p4
NSP2	NSP2	384	456	1.11	4	VLQKAAITILDGISQYSLR-4	FKEGVEFLR-2	0	-0.4	838.474	7475	5019	2020_10_08_03_strep_NSP2_DSS_p4
NSP2	NSP2	78	102	1.1	4	SYELQTPFEIKLAK-11	KFDTFNGECPNFVFPLNSIIKTIQPR-21	0	3.7	1222.41	7797	5311	2020_09_25_02_NSP2_DSS_No_SCX_p4
NSP2	NSP2	317	330	1.09	4	GLDYKAFK-5	QIVESCGNFKVTK+GK-10	0	0.3	733.14	5926	2722	2020_10_08_04_strep_NSP2_DSS_p4
PHB	PHB2	128	89	1.08	3	VLPSITTEILKSVVAR-11	KISSPTGSK-1	0	3.8	923.216	4937	10065	2020_09_09_02_NSP2_DSS_10cc_P2
NSP2	NSP2	534	554	1.06	4	ALNLGETFVTHSKGLYR-13	SREETGLLMPLKAPK-12	0	5.3	929.015	6150	3103	2020_09_09_03_NSP2_DSS_10cc_P4
NSP2	NSP2	102	338	1.03	4	KFDTFNGECPNFVFPLNSIIKTIQPR-21	KGAWNIGEQK-1	2	0.7	1088.82	7260	4506	2020_09_09_03_NSP2_DSS_10cc_P4
NSP2	NSP2	347	521	1	5	GAWNIGEQKSILSPLYAFASEAAR-9	LKALNLGETFVTHSK-2	0	1	875.677	7500	4838	2020_09_25_03_NSP2_DSS_No_SCX_p4
NSP2	NSP2	67	112	1	4	SEKSYELQTPFEIK-3	KLDGFMGR-1	0	-1.3	690.61	6336	3605	2020_09_23_02_DSS_NSP2_08_09_20_MiniS_B5
PHB	PHB2	128	89	1	5	IFTSIGEDYDERVLPSITTEILKSVVAR-23	KISSPTGSK-1	0	0.6	839.466	7383	5025	2020_09_23_02_DSS_NSP2_08_09_20_MiniS_B5
NSP2	NSP2	504	521	0.97	5	LVNKFLALCADSIIIGGAK-4	LKALNLGETFVTHSK-2	0	-2.1	760.429	7096	4504	2020_10_08_04_strep_NSP2_DSS_p4
NSP2	NSP2	102	112	0.97	5	KFDTFNGECPNFVFPLNSIIKTIQPR-21	KLDGFMGR-1	0	-0.6	829.437	7496	4833	2020_09_25_03_NSP2_DSS_No_SCX_p4
NSP2	NSP2	78	102	0.97	4	SYELQTPFEIKLAK-11	FDTFNGECPNFVFPLNSIIKTIQPR-20	0	-0.9	1190.37	8218	5962	2020_10_08_03_strep_NSP2_DSS_p4
NSP2	NSP2	330	338	0.96	4	QIVESCGNFKVTK-10	KGAWNIGEQK-1	0	-0.4	695.113	5215	1646	2020_10_08_04_strep_NSP2_DSS_p4
NSP2	NSP2	338	521	0.96	4	KGAWNIGEQK-1	LKALNLGETFVTHSK-2	1	-3.9	732.406	5769	3130	2020_09_23_01_DSS_NSP2_08_09_20_MiniS_B6
NSP2	NSP2	338	534	0.96	4	KGAWNIGEQK-1	ALNLGETFVTHSKGLYR-13	0	0.2	794.181	5889	2498	2020_09_25_02_NSP2_DSS_No_SCX_p4
NSP2	NSP2	539	554	0.95	4	KCVK+SR-1	EETGLLMPLKAPK-10	0	-2.3	625.104	5812	2223	2020_09_25_04_NSP2_DSS_SCX_B5_p4
NSP2	NSP2	102	112	0.94	4	FDTFNGECPNFVFPLNSIIKTIQPR-20	KLDGFMGR-1	0	-2	1004.52	7955	5389	2020_09_25_03_NSP2_DSS_No_SCX_p4
NSP2	NSP2	102	317	0.94	5	KFDTFNGECPNFVFPLNSIIKTIQPR-21	GLDYKAFK-5	1	2.8	833.247	7384	4751	2020_09_25_02_NSP2_DSS_No_SCX_p4
PHB2	PHB2	236	244	0.94	4	IVQAEGEAEAAKMLGEALSK-12	MoxLGEALSKNPGYIK-8	1	1.1	930.748	6643	2189	2020_09_23_04_DSS_NSP2_08_09_20_MiniS_B3
NSP2	NSP2	276	330	0.93	5	ASANIGCNHTGVVGEGSEGLNDNLLEILQKEK-30	QIVESCGNFKVTK-10	0	-3.2	1003.5	6385	3424	2020_10_08_04_strep_NSP2_DSS_p4
NSP2	NSP2	330	337	0.92	4	QIVESCGNFKVTK-10	AKK+GAWNIGEQK-2	0	3	783.925	5644	2143	2020_09_25_03_NSP2_DSS_No_SCX_p4
NSP2	NSP2	78	102	0.9	4	SYELQTPFEIKLAK+K-11	FDTFNGECPNFVFPLNSIIKTIQPR-20	2	1.4	1261.93	8342	5917	2020_09_25_02_NSP2_DSS_No_SCX_p4
NSP2	NSP2	276	347	0.88	5	ASANIGCNHTGVVGEGSEGLNDNLLEILQKEK-30	GAWNIGEQKSILSPLYAFASEAAR-9	1	4.5	1217.63	7863	5382	2020_09_25_02_NSP2_DSS_No_SCX_p4
PHB	PHB2	208	218	0.88	4	KAAIISAEGDSK-1	AQFLVEK+AKQEQR-9	1	2.7	765.427	5828	1253	2020_09_23_04_DSS_NSP2_08_09_20_MiniS_B3
NSP2	NSP2	78	317	0.86	4	SYELQTPFEIKLAK-11	GLDYKAFK-5	0	-0.9	687.13	6557	4323	2020_09_23_01_DSS_NSP2_08_09_20_MiniS_B6
NSP2	NSP2	320	333	0.85	4	AFKQIVESCGNFK-3	VTKGK+AK-3	0	1	638.857	5391	1296	2020_09_27_01_NSP2_DSS_SCX_B4_p4
PHB	PHB2	202	216	0.85	4	FVVEKAEQQKK-5	AQFLVEKAK-7	0	1.8	626.861	4922	1946	2020_09_09_03_NSP2_DSS_10cc_P4
PHB	PHB2	83	200	0.84	4	NVPVITGSKDLQNVNITLR-9	EYTAAVEAKQVAQQEAQR-9	0	-0.3	1060.33	6431	3049	2020_09_23_03_DSS_NSP2_08_09_20_MiniS_B4
NSP2	NSP2	317	338	0.83	4	GLDYKAFK-5	KGAWNIGEQK-1	1	1.9	553.304	5475	1764	2020_09_28_01_NSP2_DSS_SCX_B7_p4
NSP2	NSP2	276	521	0.83	6	ASANIGCNHTGVVGEGSEGLNDNLLEILQKEK-30	LKALNLGETFVTHSK-2	0	-3.3	861.119	6752	3801	2020_09_25_03_NSP2_DSS_No_SCX_p4
NSP2	NSP2	102	317	0.82	4	FDTFNGECPNFVFPLNSIIKTIQPR-20	GLDYKAFK-5	1	-2.2	1009.27	7816	5245	2020_09_09_03_NSP2_DSS_10cc_P4
NSP2	NSP2	276	534	0.82	6	ASANIGCNHTGVVGEGSEGLNDNLLEILQKEK-30	ALNLGETFVTHSKGLYR-13	0	1.8	902.472	6741	3787	2020_09_25_03_NSP2_DSS_No_SCX_p4
NSP2	NSP2	534	557	0.81	5	ALNLGETFVTHSKGLYR-13	APKEIIFLEGETLPTEVLTEEVVLK-3	0	2.6	968.943	7626	5008	2020_09_25_03_NSP2_DSS_No_SCX_p4
NSP2	NSP2	142	171	0.8	5	SVYPVASPNECNQMCLSTLMKCDHCGETSWQTGDFVK-21	ATCEFCGTENLTKEGATTCGYLPQNAVVK-13	2	-0.5	1539.89	6695	3893	2020_10_08_03_strep_NSP2_DSS_p4
PHB	PHB2	202	262	0.8	4	FVVEKAEQQK-5	AAQNISKTIATSQNR-7	1	3	737.402	4912	1937	2020_09_09_03_NSP2_DSS_10cc_P4
PHB	PHB2	202	216	0.79	4	FVVEKAEQQK-5	AQFLVEKAK-7	0	-0.7	594.84	5281	1975	2020_09_23_02_DSS_NSP2_08_09_20_MiniS_B5
NSP2	NSP2	158	214	0.78	6	CDHCGETSWQTGDFVKATCEFCGTENLTK-16	IYCPACHNSEVGPEHSLAEYHNESGLKTILR-27	2	2.2	1194.05	6101	2799	2020_09_25_03_NSP2_DSS_No_SCX_p4
NSP2	NSP2	347	492	0.77	4	GAWNIGEQKSILSPLYAFASEAAR-9	EIKESVQTFFK-3	0	-0.5	1018.78	7887	5591	2020_10_08_04_strep_NSP2_DSS_p4
PHB	PHB2	240	250	0.77	4	KLEAAEDIAYQLSR-1	NPGYIKLR-6	0	-1.9	676.877	6198	3401	2020_09_23_02_DSS_NSP2_08_09_20_MiniS_B5
NSP2	NSP2	320	347	0.76	4	AFKQIVESCGNFK-3	GAWNIGEQKSILSPLYAFASEAAR-9	1	-0.9	1062.05	7537	4890	2020_09_25_03_NSP2_DSS_No_SCX_p4
NSP2	NSP2	102	534	0.76	5	FDTFNGECPNFVFPLNSIIKTIQPR-20	ALNLGETFVTHSKGLYR-13	1	-0.8	1000.53	7695	5175	2020_09_25_02_NSP2_DSS_No_SCX_p4
NSP2	NSP2	445	456	0.75	4	LKPVLDWLEEK-2	FKEGVEFLR-2	1	1	658.874	7025	4240	2020_09_25_02_NSP2_DSS_No_SCX_p4
PHB	PHB2	186	216	0.74	4	EFTEAVEAKQVAQQEAER-9	AQFLVEKAK-7	0	-0.7	809.179	6012	1464	2020_09_23_04_DSS_NSP2_08_09_20_MiniS_B3
NSP2	NSP2	102	330	0.74	5	KFDTFNGECPNFVFPLNSIIKTIQPR-21	QIVESCGNFKVTK-10	0	-0.3	946.689	7182	4605	2020_10_08_03_strep_NSP2_DSS_p4
NSP2	NSP2	187	239	0.69	7	EGATTCGYLPQNAVVKIYCPACHNSEVGPEHSLAEYHNESGLK-16	TIAFGGCVFSYVGCHNKCAYWVPR-17	2	0	1111.66	6464	3545	2020_10_08_04_strep_NSP2_DSS_p4
NSP2	NSP2	317	347	0.69	4	GLDYKAFK-5	GAWNIGEQKSILSPLYAFASEAAR-9	0	0.4	915.238	7597	4968	2020_09_25_03_NSP2_DSS_No_SCX_p4
NSP2	NSP2	78	102	0.67	5	SEK+SYELQTPFEIKLAK-14	KFDTFNGECPNFVFPLNSIIKTIQPR-21	0	-1.9	1078.17	7954	5477	2020_09_25_02_NSP2_DSS_No_SCX_p4
NSP2	NSP2	102	534	0.65	6	KFDTFNGECPNFVFPLNSIIKTIQPR-21	ALNLGETFVTHSKGLYR-13	1	-1.3	855.283	7371	4873	2020_10_08_03_strep_NSP2_DSS_p4
Formaldehyde cross-links:
NSP2	NSP2	45	52	2.09	6	ASCTLSEQLDFIDTKR-1	GVYCCREHEHEIAWYTER-1	1	-2.3	717.996			2020_10_08_15_strep_NSP2_FA_p4
NSP2	NSP2	107	111	1.94	4	TIQPRVEK-1	KKLDGFMGR-1	0	-1.2	512.038			2020_10_08_15_strep_NSP2_FA_p4
NSP2	NSP2	544	557	1.81	4	SREETGLLOPLK-1	APKEIIFLEGETLPTEVLTEEVVLK-1	0	3	1053.33			2020_10_08_15_strep_NSP2_FA_p4
NSP2	NSP2	111	121	1.78	4	KKLDGFMGR-1	IRSVYPVASPNECNQMCLSTLMK-1	2	2.8	944.472			2020_10_08_15_strep_NSP2_FA_p4
NSP2	NSP2	463	492	1.67	5	FKEGVEFLRDGWEIVK-1	EIKESVQTFFK-1	1	-1.8	667.154			2020_10_08_15_strep_NSP2_FA_p4
NSP2	NSP2	102	262	1.29	7	KFDTFNGECPNFVFPLNSIIKTIQPR-1	ASANIGCNHTGVVGEGSEGLNDNLLEILQK-1	1	2.4	887.166			2020_10_08_15_strep_NSP2_FA_p4
